# Three-dimensional envelope and subunit interactions of the plastid-encoded RNA polymerase from *Sinapis alba*

**DOI:** 10.1101/2022.05.04.490580

**Authors:** Rémi Ruedas, Yohann Couté, Sylvie Kieffer-Jacquinod, Soumiya Sankari Muthukumar, François-Xavier Gillet, Daphna Fenel, Grégory Effantin, Thomas Pfannschmidt, Robert Blanvillain, David Cobessi

## Abstract

RNA polymerases (RNAPs) involved in gene transcription are found in all living organisms with degrees of complexity ranging from single polypeptide chains to multimeric enzymes. In the chloroplasts, the nuclear-encoded RNA polymerase and the plastid-encoded RNA polymerase (PEP) are both involved in the selective transcription of the plastid genome. The PEP is a prokaryotic-type multimeric RNAP found in different states depending on light stimuli and cell identity. One of its active states requires the assembly of nuclear-encoded PEP-Associated Proteins (PAPs) on the catalytic core, producing a complex of more than 900 kDa regarded as essential for chloroplast biogenesis. A purification procedure compatible with structural analysis was used to enrich the native PEP from *Sinapis alba* chloroplasts. Mass spectrometry (MS)-based proteomic analysis identified the core components, the PAPs and additional members, and coupled to cross-linking (XL-MS) provided initial structural information about the relative position of PEP subunits. Sequence alignments of the catalytic core subunits across various chloroplasts of the green lineage and prokaryotes combined with structural data show that the overall shape of the catalytic core and the residues essential for the catalytic activity are conserved. However, variations are observed at the surface of the core, some of them corresponding to PAP binding sites as suggested by XL-MS experiments. Using negative stain electron microscopy, the PEP 3D envelope was calculated. 3D classification shows that the protrusions which we attribute to the PAPs are firmly associated with the catalytic core. Overall, the shape of the *S. alba* PEP envelope is different from that of RNAPs.
