## Supplemental Table 1 for "Three-dimensional envelope and subunit interactions of the plastid-encoded RNA polymerase from *Sinapis alba*"

### Sheet: S. alba PEP fractions
accession	protein name	gene name (A. thaliana Blast)	coverage	mol. weight	quantified peptides	iBAQ		Rank
A0A6C0M610_SINAL	DNA-directed RNA polymerase subunit alpha	SaRpoA	51.99	37835	25	2.84689e+08	28.0848	1	8.45437	4.02299
KAF8052881.1	KAF8052881.1 hypothetical protein N665_1495s0012	Histone H4	64.08	11409	15	2.33345e+08	27.7979	2	8.368
KAF8091166.1	KAF8091166.1 hypothetical protein N665_0452s0035	PAP6/FLN1	65.87	52365	42	2.30342e+08	27.7792	3	8.36237
KAF8115049.1	KAF8115049.1 hypothetical protein N665_0030s0092	PAP7/pTac14	73.08	55608	52	2.11551e+08	27.6564	4	8.32542
KAF8094649.1	KAF8094649.1 hypothetical protein N665_0358s0030	PAP10/TrxZ	38.59	20828	18	1.99283e+08	27.5702	5	8.29947
KAF8082469.1	KAF8082469.1 hypothetical protein N665_0824s0017	PAP8/pTac6	73.95	37989	33	1.54091e+08	27.1992	6	8.18778
KAF8055502.1	KAF8055502.1 hypothetical protein N665_1293s0010	PAP3/pTac10	62.07	79698	81	1.3076e+08	26.9623	7	8.11648
KAF8053270.1	KAF8053270.1 hypothetical protein N665_1437s0006	PAP1/pTac3	62.02	103332	90	1.28832e+08	26.9409	8	8.11002
KAF8089957.1	KAF8089957.1 hypothetical protein N665_0493s0015	PAP12/PTAC7	55.56	18806	17	1.17697e+08	26.8105	9	8.07077
KAF8077068.1	KAF8077068.1 hypothetical protein N665_1064s0014	FLN2	62.93	68759	53	1.17666e+08	26.8101	10	8.07065
A0A6C0M5W1_SINAL	DNA-directed RNA polymerase subunit beta	SaRpoB	68	121007	82	1.16603e+08	26.797	11	8.06671
KAF8048705.1	KAF8048705.1 hypothetical protein N665_2429s0004	Histone H2B	43.54	15917	8	1.11024e+08	26.7263	12	8.04542
KAF8049569.1	KAF8049569.1 hypothetical protein N665_2180s0005	At4g36700	30.4	64822	20	1.06851e+08	26.671	13	8.02878
A0A6C0M701_SINAL	30S ribosomal protein S7, chloroplastic	rps7	56.13	17357	13	1.06635e+08	26.6681	14	8.0279
A0A6C0M829_SINAL	DNA-directed RNA polymerase subunit beta''	SaRpoC2	64.53	156175	115	1.03284e+08	26.622	15	8.01403
KAF8075574.1	KAF8075574.1 hypothetical protein N665_1080s0012	Histone H3	19.85	15406	3	9.71054e+07	26.533	16	7.98724
KAF8110181.1	KAF8110181.1 hypothetical protein N665_0086s0021	PAP5/PTAC12	59.17	60798	44	9.26903e+07	26.4659	17	7.96703
KAF8052957.1	KAF8052957.1 hypothetical protein N665_1483s0009	PAP9/FSD2	60.27	33971	19	8.86549e+07	26.4017	18	7.9477
A0A6C0M5W0_SINAL	DNA-directed RNA polymerase subunit beta'	SaRpoC1	82.79	78655	65	8.49929e+07	26.3408	19	7.92938
KAF8088336.1	KAF8088336.1 hypothetical protein N665_0545s0004	PAP11/MURE	75.65	84964	67	8.25492e+07	26.2988	20	7.91671
KAF8111430.1	KAF8111430.1 hypothetical protein N665_0076s0401	PAP2/pTac2	66.36	96007	75	7.83194e+07	26.2229	21	7.89387
KAF8047279.1	KAF8047279.1 hypothetical protein N665_3117s0007	PTAC18	40.71	16410	8	6.76193e+07	26.0109	22	7.83007
KAF8083711.1	KAF8083711.1 hypothetical protein N665_0756s0028	PAP4/FSD3	46.97	30366	22	6.41851e+07	25.9357	23	7.80743
KAF8110347.1	KAF8110347.1 hypothetical protein N665_0085s0073	Histone H2A	41.55	14753	4	6.381e+07	25.9273	24	7.80489
KAF8047932.1	KAF8047932.1 hypothetical protein N665_2759s0004	RPS16C	61.64	16648	15	4.63295e+07	25.4654	25	7.66586
KAF8046816.1	KAF8046816.1 hypothetical protein N665_3393s0003	RPS9B	52.79	22920	17	4.29727e+07	25.3569	26	7.63319
KAF8090234.1	KAF8090234.1 hypothetical protein N665_0482s0028	NRPB5A	62.62	24284	16	4.20007e+07	25.3239	27	7.62326
A0A6C0M7A6_SINAL	30S ribosomal protein S3, chloroplastic	rps3	72.02	25182	17	4.04526e+07	25.2697	28	7.60695
KAF8086337.1	KAF8086337.1 hypothetical protein N665_0629s0045	CLO	64.24	110639	72	3.93853e+07	25.2312	29	7.59533
KAF8089219.1	KAF8089219.1 hypothetical protein N665_0513s0013	snRNP-E	65.91	10329	12	3.55092e+07	25.0817	30	7.55034
KAF8084692.1	KAF8084692.1 hypothetical protein N665_0707s0024	RPSaA	47.26	32082	18	3.4085e+07	25.0226	31	7.53256
KAF8045988.1	KAF8045988.1 hypothetical protein N665_4147s0004	RPS13B	49.67	17076	10	3.21093e+07	24.9365	32	7.50663
KAF8079664.1	KAF8079664.1 hypothetical protein N665_1010s0009	RPS3C	54.62	27488	25	3.19727e+07	24.9303	33	7.50478
A0A6C0M7P3_SINAL	30S ribosomal protein S11, chloroplastic	rps11	42.75	15024	6	3.0738e+07	24.8735	34	7.48768
KAF8106842.1	KAF8106842.1 hypothetical protein N665_0130s0016	Sm D3	25.98	13952	5	2.92975e+07	24.8043	35	7.46683
A0A6C0M6Z4_SINAL	30S ribosomal protein S8, chloroplastic	rps8	55.97	15539	9	2.92233e+07	24.8006	36	7.46573
A0A6C0M776_SINAL	Ribulose bisphosphate carboxylase large chain	rbcL	51.98	52938	29	2.8885e+07	24.7838	37	7.46067
KAF8080615.1	KAF8080615.1 hypothetical protein N665_0932s0015	RPS6B	38.15	28340	14	2.886e+07	24.7826	38	7.4603
KAF8046476.1	KAF8046476.1 hypothetical protein N665_3662s0003	RPS14A	52.67	16359	15	2.86856e+07	24.7738	39	7.45766
KAF8046413.1	KAF8046413.1 hypothetical protein N665_3725s0005	rps13	47.93	19113	18	2.85697e+07	24.768	40	7.45591
KAF8084252.1	KAF8084252.1 hypothetical protein N665_0727s0019	RPS8A	59.91	25407	17	2.75113e+07	24.7135	41	7.43951
KAF8077202.1	KAF8077202.1 hypothetical protein N665_1057s0012	Sm D2	69.09	12750	8	2.65915e+07	24.6645	42	7.42474
A0A6C0M5X5_SINAL	30S ribosomal protein S4, chloroplastic	rps4	48.76	23259	12	2.65572e+07	24.6626	43	7.42418
KAF8075465.1	KAF8075465.1 hypothetical protein N665_1092s0016	RPP0C	60.06	34335	15	2.62316e+07	24.6448	44	7.41882
KAF8087229.1	KAF8087229.1 hypothetical protein N665_0594s0005	RPS18A	44.74	17533	11	2.60946e+07	24.6372	45	7.41655
KAF8115251.1	KAF8115251.1 hypothetical protein N665_0029s0089	RPS17B	28.68	15665	8	2.55632e+07	24.6076	46	7.40762
KAF8094998.1	KAF8094998.1 hypothetical protein N665_0347s0019	RPS11C	48.43	17809	12	2.49416e+07	24.5721	47	7.39692
KAF8116741.1	KAF8116741.1 hypothetical protein N665_0014s0007	RPS20B	45.53	13860	1	2.47849e+07	24.563	48	7.39419
A0A6C0M984_SINAL	30S ribosomal protein S15, chloroplastic	rps15	68.18	10705	9	2.47283e+07	24.5597	49	7.39319
KAF8093177.1	KAF8093177.1 hypothetical protein N665_0389s0038	RPS25E	44.44	12053	9	2.41498e+07	24.5255	50	7.38291
KAF8117449.1	KAF8117449.1 hypothetical protein N665_0010s0026	NRPB3	75.31	35538	25	2.41261e+07	24.5241	51	7.38249
A0A6C0M8B0_SINAL	30S ribosomal protein S19, chloroplastic	rps19	60.87	10608	5	2.36838e+07	24.4974	52	7.37445
KAF8110290.1	KAF8110290.1 hypothetical protein N665_0085s0019	RPS15AA	56.92	14776	9	2.2411e+07	24.4177	53	7.35046
KAF8090280.1	KAF8090280.1 hypothetical protein N665_0480s0002	LHCB5	52.67	30341	15	2.20052e+07	24.3913	54	7.34253
KAF8082062.1	KAF8082062.1 hypothetical protein N665_0850s0013	Sm D1	54.62	12971	7	2.18458e+07	24.3809	55	7.33937
KAF8112398.1	KAF8112398.1 hypothetical protein N665_0064s0031	Sm D3	33.85	14153	6	2.06377e+07	24.2988	56	7.31466
KAF8107216.1	KAF8107216.1 hypothetical protein N665_0124s0015	rps1	49.52	45254	28	1.8108e+07	24.1101	57	7.25787
A0A6C0M9M4_SINAL	30S ribosomal protein S2, chloroplastic	rps2	34.75	26904	10	1.80758e+07	24.1076	58	7.2571
KAF8099767.1	KAF8099767.1 hypothetical protein N665_0237s0022	NRPB11	69.83	13485	8	1.67389e+07	23.9967	59	7.22373
KAF8118747.1	KAF8118747.1 hypothetical protein N665_0002s0060	RPS4A	57.25	29884	17	1.65701e+07	23.9821	60	7.21933
KAF8097668.1	KAF8097668.1 hypothetical protein N665_0284s0033	PSAK	6.92	13163	1	1.6291e+07	23.9576	61	7.21195
KAF8091439.1	KAF8091439.1 hypothetical protein N665_0445s0024	RPS19A/RPS19C	48.95	15760	9	1.59712e+07	23.929	62	7.20334
A0A6C0M6S3_SINAL	ATP synthase subunit alpha, chloroplastic	atpA	39.25	55280	20	1.54482e+07	23.8809	63	7.18888
KAF8062610.1	KAF8062610.1 hypothetical protein N665_1196s0016	NRPB10	28.17	8244	2	1.54444e+07	23.8806	64	7.18877
KAF8045745.1	KAF8045745.1 hypothetical protein N665_4486s0003	RPS24A	31.58	15411	7	1.51625e+07	23.854	65	7.18077
A0A075C5A6_SINAL	40S ribosomal protein S27	RPS27	47.06	9529	6	1.47257e+07	23.8118	66	7.16808
KAF8044621.1	KAF8044621.1 hypothetical protein N665_7430s0001	RPS5A	33.33	22973	8	1.41495e+07	23.7543	67	7.15074
KAF8045896.1	KAF8045896.1 hypothetical protein N665_4230s0004	RPL11A	52.75	20879	11	1.38025e+07	23.7184	68	7.13996
KAF8099495.1	KAF8099495.1 hypothetical protein N665_0243s0057	RPS12C	49.31	15286	8	1.3739e+07	23.7118	69	7.13796
KAF8102257.1	KAF8102257.1 hypothetical protein N665_0199s0032	ISE2	50.09	132407	67	1.35789e+07	23.6949	70	7.13286
KAF8104808.1	KAF8104808.1 hypothetical protein N665_0167s0023	RBCS-1B	48.07	20240	9	1.33186e+07	23.6669	71	7.12446
KAF8113675.1	KAF8113675.1 hypothetical protein N665_0046s0026	BRR2A	50.07	248788	114	1.28781e+07	23.6184	72	7.10985
KAF8104181.1	KAF8104181.1 hypothetical protein N665_0177s0037	PSAF	39.81	23709	9	1.27736e+07	23.6067	73	7.10631
KAF8053949.1	KAF8053949.1 hypothetical protein N665_1359s0001	LHCB1.3	31.09	28296	6	1.24893e+07	23.5742	74	7.09654
KAF8106938.1	KAF8106938.1 hypothetical protein N665_0129s0008	NRPB2	44.54	135196	66	1.223e+07	23.5439	75	7.08743
KAF8110742.1	KAF8110742.1 hypothetical protein N665_0079s0057		69.86	16567	8	1.22222e+07	23.543	76	7.08715
KAF8045642.1	KAF8045642.1 hypothetical protein N665_4577s0002		37.78	15593	5	1.20186e+07	23.5188	77	7.07985
KAF8088395.1	KAF8088395.1 hypothetical protein N665_0543s0006	rpl12A	29.17	19971	6	1.15481e+07	23.4612	78	7.06251
A0A6C0M9P5_SINAL	Acetyl-coenzyme A carboxylase carboxyl transferase subunit beta, chloroplastic	accD	48.67	55724	33	1.15224e+07	23.4579	79	7.06154
KAF8046475.1	KAF8046475.1 hypothetical protein N665_3662s0002	smG	37.88	7276	3	1.14571e+07	23.4497	80	7.05908
KAF8100306.1	KAF8100306.1 hypothetical protein N665_0227s0038		19.12	21989	7	1.13552e+07	23.4368	81	7.05519
KAF8112548.1	KAF8112548.1 hypothetical protein N665_0063s0034	RNJ	37.46	99935	48	1.10477e+07	23.3972	82	7.04327
KAF8080233.1	KAF8080233.1 hypothetical protein N665_0964s0014		36.92	14630	3	1.03534e+07	23.3036	83	7.01508
KAF8098027.1	KAF8098027.1 hypothetical protein N665_0276s0026		52.41	17968	7	1.02452e+07	23.2884	84	7.01052
KAF8045943.1	KAF8045943.1 hypothetical protein N665_4195s0003		34.76	25141	8	1.01815e+07	23.2794	85	7.00781
KAF8101339.1	KAF8101339.1 hypothetical protein N665_0206s0020	smB	19.92	26312	11	1.00943e+07	23.267	86	7.00408
A0A6C0M763_SINAL	30S ribosomal protein S14, chloroplastic	rps14	40	11744	6	1.00811e+07	23.2652	87	7.00351
KAF8103270.1	KAF8103270.1 hypothetical protein N665_0188s0213	rps9	28.91	22754	5	9.96441e+06	23.2484	88	6.99845
KAF8047513.1	KAF8047513.1 hypothetical protein N665_2981s0002	CAC3	56.55	85613	46	9.9268e+06	23.2429	89	6.99681
KAF8091510.1	KAF8091510.1 hypothetical protein N665_0444s0024	Sm D1	55.08	12882	2	9.91018e+06	23.2405	90	6.99608
KAF8069745.1	KAF8069745.1 hypothetical protein N665_1137s0013		17.61	15750	4	9.58835e+06	23.1929	91	6.98174
KAF8077135.1	KAF8077135.1 hypothetical protein N665_1060s0013		29.62	49474	18	9.45037e+06	23.1719	92	6.97545
KAF8113438.1	KAF8113438.1 hypothetical protein N665_0050s0086	RPS8A	56.64	25349	2	9.26114e+06	23.1428	93	6.96666
KAF8049503.1	KAF8049503.1 hypothetical protein N665_2194s0006		57.32	17755	11	9.24212e+06	23.1398	94	6.96577
KAF8111177.1	KAF8111177.1 hypothetical protein N665_0076s0169	CPN60A1	56.75	61676	28	8.65163e+06	23.0445	95	6.9371
A0A6C0MBM1_SINAL	ATP synthase subunit beta, chloroplastic	atpB	60.44	53846	28	8.65066e+06	23.0444	96	6.93705
KAF8049376.1	KAF8049376.1 hypothetical protein N665_2223s0003	PNP1	39.07	97948	36	8.42411e+06	23.0061	97	6.92552
KAF8094406.1	KAF8094406.1 hypothetical protein N665_0364s0027		38.6	30872	10	8.19494e+06	22.9663	98	6.91355
KAF8048740.1	KAF8048740.1 hypothetical protein N665_2418s0001	AAC42	56.35	41968	19	8.13433e+06	22.9556	99	6.91032
KAF8117820.1	KAF8117820.1 hypothetical protein N665_0008s0162	HSP90-7	43.86	94164	39	7.98513e+06	22.9289	100	6.90228
KAF8053303.1	KAF8053303.1 hypothetical protein N665_1435s0005		44.18	27363	12	7.86438e+06	22.9069	101	6.89566
KAF8082147.1	KAF8082147.1 hypothetical protein N665_0845s0005		44.03	15534	7	7.4746e+06	22.8336	102	6.87359
KAF8046903.1	KAF8046903.1 hypothetical protein N665_3342s0002	Cupin_3 domain-containing protein	40.71	16426	2	7.2691e+06	22.7933	103	6.86148
KAF8092440.1	KAF8092440.1 hypothetical protein N665_0415s0057		27.08	26337	9	7.20717e+06	22.781	104	6.85776
KAF8108859.1	KAF8108859.1 hypothetical protein N665_0104s0172		32.45	32397	13	6.95891e+06	22.7304	105	6.84254
KAF8107693.1	KAF8107693.1 hypothetical protein N665_0118s0057		59.16	29884	10	6.95362e+06	22.7293	106	6.84221
KAF8079428.1	KAF8079428.1 hypothetical protein N665_1028s0011	MLS	44.48	63882	24	6.83692e+06	22.7049	107	6.83486
KAF8048018.1	KAF8048018.1 hypothetical protein N665_2724s0008	CPN60B1	51.83	63873	27	6.82361e+06	22.7021	108	6.83401
KAF8102157.1	KAF8102157.1 hypothetical protein N665_0201s0440	NRPA1	53.2	182753	81	6.68424e+06	22.6723	109	6.82505
KAF8100741.1	KAF8100741.1 hypothetical protein N665_0218s0079		41.87	27341	12	6.68181e+06	22.6718	110	6.82489
KAF8092809.1	KAF8092809.1 hypothetical protein N665_0400s0009	NRPA2	39.48	133654	55	6.47903e+06	22.6273	111	6.81151
KAF8082840.1	KAF8082840.1 hypothetical protein N665_0805s0010	NRPB4	20.29	15878	5	6.42189e+06	22.6146	112	6.80766
RR16_SINAL	30S ribosomal protein S16, chloroplastic	rps16	13.64	10227	2	6.39936e+06	22.6095	113	6.80614
KAF8119026.1	KAF8119026.1 hypothetical protein N665_0001s0082		32.78	34542	9	6.36676e+06	22.6021	114	6.80392
KAF8106745.1	KAF8106745.1 hypothetical protein N665_0134s0029	CSL4	55.56	20254	11	6.27508e+06	22.5812	115	6.79762
KAF8050395.1	KAF8050395.1 hypothetical protein N665_1979s0014	PAP4/FSD3	47.15	30237	7	6.17347e+06	22.5576	116	6.79053
KAF8053030.1	KAF8053030.1 hypothetical protein N665_1473s0003		41	21781	7	6.10233e+06	22.5409	117	6.7855
KAF8082053.1	KAF8082053.1 hypothetical protein N665_0850s0005		44.79	30164	11	6.02307e+06	22.5221	118	6.77982
KAF8099592.1	KAF8099592.1 hypothetical protein N665_0241s0025		70.18	13077	6	5.84715e+06	22.4793	119	6.76694
KAF8046929.1	KAF8046929.1 hypothetical protein N665_3328s0005		32.04	19862	5	5.82932e+06	22.4749	120	6.76562
KAF8101243.1	KAF8101243.1 hypothetical protein N665_0208s0031		52.1	37110	22	5.69914e+06	22.4423	121	6.75581
KAF8105478.1	KAF8105478.1 hypothetical protein N665_0157s0063	Histone H2A	33.55	16068	4	5.69814e+06	22.4421	122	6.75573
KAF8108328.1	KAF8108328.1 hypothetical protein N665_0111s0040		37.89	51870	18	5.62056e+06	22.4223	123	6.74978
KAF8047656.1	KAF8047656.1 hypothetical protein N665_2895s0004	rps20	20.1	21051	1	5.6117e+06	22.42	124	6.74909
A0A6C0M7M7_SINAL	30S ribosomal protein S12, chloroplastic	rps12	8.94	13764	2	5.6001e+06	22.417	125	6.7482
KAF8102710.1	KAF8102710.1 hypothetical protein N665_0196s0005		64.57	14352	7	5.57001e+06	22.4092	126	6.74586
KAF8047193.1	KAF8047193.1 hypothetical protein N665_3154s0002		28.41	9806	4	5.51564e+06	22.3951	127	6.7416
KAF8082092.1	KAF8082092.1 hypothetical protein N665_0848s0010	PAP6/FLN1	62.18	69010	10	5.43551e+06	22.374	128	6.73524
KAF8085156.1	KAF8085156.1 hypothetical protein N665_0678s0014	PAP10/TrxZ	38.38	20931	4	5.20223e+06	22.3107	129	6.71619
KAF8089812.1	KAF8089812.1 hypothetical protein N665_0496s0021		42.61	60517	29	5.12234e+06	22.2884	130	6.70947
KAF8111759.1	KAF8111759.1 hypothetical protein N665_0073s0111	RRP4	20.62	37157	9	4.93488e+06	22.2346	131	6.69328
KAF8052121.1	KAF8052121.1 hypothetical protein N665_1602s0004		42.78	43177	17	4.91262e+06	22.2281	132	6.69131
KAF8095502.1	KAF8095502.1 hypothetical protein N665_0331s0021		31.51	26550	7	4.87963e+06	22.2183	133	6.68839
A0A6C0M8Y9_SINAL	Photosystem II CP43 reaction center protein	psbC	28.96	51868	10	4.79044e+06	22.1917	134	6.68038
KAF8093649.1	KAF8093649.1 hypothetical protein N665_0381s0009		51.33	49568	15	4.59467e+06	22.1315	135	6.66225
KAF8103956.1	KAF8103956.1 hypothetical protein N665_0182s0062		37.57	103320	29	4.56381e+06	22.1218	136	6.65933
KAF8081847.1	KAF8081847.1 hypothetical protein N665_0862s0011		64.14	25909	12	4.52562e+06	22.1097	137	6.65568
KAF8096423.1	KAF8096423.1 hypothetical protein N665_0309s0049		35.88	29992	11	4.51773e+06	22.1072	138	6.65492
KAF8102769.1	KAF8102769.1 hypothetical protein N665_0195s0006		4.61	17285	1	4.47048e+06	22.092	139	6.65035
KAF8100988.1	KAF8100988.1 hypothetical protein N665_0212s0030		46.07	21306	9	4.45485e+06	22.0869	140	6.64883
KAF8085020.1	KAF8085020.1 hypothetical protein N665_0685s0012		31.03	41877	9	4.2356e+06	22.0141	141	6.62691
KAF8102956.1	KAF8102956.1 hypothetical protein N665_0189s0010		32.96	110769	35	4.19315e+06	21.9996	142	6.62254
A0A6C0M5Z4_SINAL	50S ribosomal protein L20, chloroplastic	rpl20	24.79	14237	4	4.09167e+06	21.9643	143	6.6119
KAF8069351.1	KAF8069351.1 hypothetical protein N665_1141s0012		36.95	44631	15	4.04762e+06	21.9486	144	6.6072
KAF8052831.1	KAF8052831.1 hypothetical protein N665_1502s0010		31.07	23677	5	4.03537e+06	21.9443	145	6.60588
KAF8085729.1	KAF8085729.1 hypothetical protein N665_0649s0005		32.99	44628	18	4.0334e+06	21.9436	146	6.60567
KAF8050707.1	KAF8050707.1 hypothetical protein N665_1900s0005		25.73	26062	4	3.99217e+06	21.9287	147	6.60121
KAF8053692.1	KAF8053692.1 hypothetical protein N665_1382s0010		49.67	17006	2	3.97891e+06	21.9239	148	6.59976
KAF8049342.1	KAF8049342.1 hypothetical protein N665_2233s0001		14.58	21182	4	3.95519e+06	21.9153	149	6.59717
KAF8052873.1	KAF8052873.1 hypothetical protein N665_1495s0004		27.31	25749	6	3.93667e+06	21.9085	150	6.59513
KAF8046200.1	KAF8046200.1 hypothetical protein N665_3953s0003		17.71	29162	5	3.84493e+06	21.8745	151	6.58489
KAF8094621.1	KAF8094621.1 hypothetical protein N665_0358s0003		24.94	43604	8	3.84154e+06	21.8733	152	6.58451
KAF8118176.1	KAF8118176.1 hypothetical protein N665_0006s0169		33.63	50595	16	3.78253e+06	21.8509	153	6.57778
KAF8048750.1	KAF8048750.1 hypothetical protein N665_2416s0002		50.15	35830	13	3.77229e+06	21.847	154	6.57661
KAF8081083.1	KAF8081083.1 hypothetical protein N665_0907s0007		44.4	27343	10	3.76156e+06	21.8429	155	6.57537
KAF8083936.1	KAF8083936.1 hypothetical protein N665_0744s0011		55.61	24486	11	3.70704e+06	21.8218	156	6.56903
KAF8097978.1	KAF8097978.1 hypothetical protein N665_0278s0039		13.37	20781	2	3.69745e+06	21.8181	157	6.5679
KAF8085305.1	KAF8085305.1 hypothetical protein N665_0672s0021		17.8	12845	2	3.62891e+06	21.7911	158	6.55978
KAF8052967.1	KAF8052967.1 hypothetical protein N665_1483s0018		55.22	102997	50	3.61743e+06	21.7865	159	6.5584
KAF8108696.1	KAF8108696.1 hypothetical protein N665_0104s0022	RPS3C	51.81	27531	8	3.59431e+06	21.7773	160	6.55562
KAF8101675.1	KAF8101675.1 hypothetical protein N665_0201s0002		27.25	80850	19	3.5539e+06	21.761	161	6.5507
KAF8053112.1	KAF8053112.1 hypothetical protein N665_1463s0016		57.14	13560	7	3.51321e+06	21.7444	162	6.5457
KAF8050795.1	KAF8050795.1 hypothetical protein N665_1881s0009		23.32	42813	8	3.4474e+06	21.7171	163	6.53749
KAF8110458.1	KAF8110458.1 hypothetical protein N665_0083s0025		29.25	71030	17	3.4383e+06	21.7133	164	6.53634
KAF8095565.1	KAF8095565.1 hypothetical protein N665_0330s0046		38.37	28037	7	3.42993e+06	21.7097	165	6.53529
KAF8046770.1	KAF8046770.1 hypothetical protein N665_3440s0005		44	27355	8	3.42003e+06	21.7056	166	6.53403
KAF8103457.1	KAF8103457.1 hypothetical protein N665_0188s0393		54.89	25678	9	3.39181e+06	21.6936	167	6.53043
KAF8048609.1	KAF8048609.1 hypothetical protein N665_2460s0010		40.31	22242	5	3.32225e+06	21.6637	168	6.52143
KAF8047471.1	KAF8047471.1 hypothetical protein N665_3006s0004		35.65	51622	12	3.28344e+06	21.6468	169	6.51633
KAF8104007.1	KAF8104007.1 hypothetical protein N665_0181s0029	CLO	63.32	110571	5	3.25249e+06	21.6331	170	6.51222
KAF8080273.1	KAF8080273.1 hypothetical protein N665_0959s0005		31.36	31071	8	3.22169e+06	21.6194	171	6.50808
KAF8097136.1	KAF8097136.1 hypothetical protein N665_0294s0038		48.43	17879	4	3.21393e+06	21.6159	172	6.50704
KAF8096280.1	KAF8096280.1 hypothetical protein N665_0313s0046		43.36	15675	6	3.21228e+06	21.6152	173	6.50681
CB21_SINAL	Chlorophyll a-b binding protein 1, chloroplastic	CAB1	19.55	28232	1	3.2025e+06	21.6108	174	6.50549
KAF8051684.1	KAF8051684.1 hypothetical protein N665_1683s0002		62.71	19633	10	3.17102e+06	21.5965	175	6.5012
KAF8114570.1	KAF8114570.1 hypothetical protein N665_0036s0096		23.35	27412	6	3.09207e+06	21.5601	176	6.49025
KAF8052119.1	KAF8052119.1 hypothetical protein N665_1602s0002		29.45	16901	7	2.99399e+06	21.5136	177	6.47625
KAF8107115.1	KAF8107115.1 hypothetical protein N665_0126s0033		41.38	28367	13	2.97077e+06	21.5024	178	6.47287
KAF8102300.1	KAF8102300.1 hypothetical protein N665_0198s0014		17.13	99965	16	2.96017e+06	21.4972	179	6.47132
KAF8053418.1	KAF8053418.1 hypothetical protein N665_1417s0015		23.26	47479	8	2.81941e+06	21.427	180	6.45016
KAF8087691.1	KAF8087691.1 hypothetical protein N665_0570s0005		31.88	30101	7	2.81015e+06	21.4222	181	6.44873
KAF8090599.1	KAF8090599.1 hypothetical protein N665_0472s0028		30.99	27945	9	2.78644e+06	21.41	182	6.44505
A0A6C0M954_SINAL	50S ribosomal protein L14, chloroplastic	rpl14	53.28	13585	6	2.76883e+06	21.4008	183	6.4423
KAF8054853.1	KAF8054853.1 hypothetical protein N665_1310s0008		41.63	27535	10	2.69302e+06	21.3608	184	6.43024
KAF8105556.1	KAF8105556.1 hypothetical protein N665_0157s0130	rps1	47.84	45107	5	2.5523e+06	21.2834	185	6.40693
A0A6C0M5Z3_SINAL	30S ribosomal protein S18, chloroplastic	rps18	29.7	12044	3	2.54542e+06	21.2795	186	6.40576
KAF8111721.1	KAF8111721.1 hypothetical protein N665_0073s0077		23.93	51640	10	2.49758e+06	21.2521	187	6.39752
KAF8085014.1	KAF8085014.1 hypothetical protein N665_0685s0006		51.79	12218	5	2.48877e+06	21.247	188	6.39599
KAF8050820.1	KAF8050820.1 hypothetical protein N665_1868s0006		35.33	18024	6	2.47688e+06	21.2401	189	6.3939
KAF8047860.1	KAF8047860.1 hypothetical protein N665_2799s0008		30.5	29486	10	2.45798e+06	21.229	190	6.39058
KAF8047909.1	KAF8047909.1 hypothetical protein N665_2770s0001		43.14	5985	2	2.41157e+06	21.2015	191	6.3823
KAF8110001.1	KAF8110001.1 hypothetical protein N665_0088s0019		32.62	20888	7	2.34778e+06	21.1629	192	6.37066
KAF8087529.1	KAF8087529.1 hypothetical protein N665_0581s0017	RPS9B	31.55	21794	5	2.31091e+06	21.14	193	6.36378
KAF8096401.1	KAF8096401.1 hypothetical protein N665_0309s0027		32.48	29281	10	2.28697e+06	21.125	194	6.35926
KAF8047115.1	KAF8047115.1 hypothetical protein N665_3197s0001	rpl10	33.03	24747	7	2.26356e+06	21.1102	195	6.35479
KAF8051270.1	KAF8051270.1 hypothetical protein N665_1756s0010		46.25	43252	19	2.24123e+06	21.0959	196	6.35049
KAF8075504.1	KAF8075504.1 hypothetical protein N665_1090s0019	RRP43	29.57	32449	9	2.23509e+06	21.0919	197	6.34929
RK2_SINAL	50S ribosomal protein L2, chloroplastic	rpl2	44.16	29955	9	2.23048e+06	21.0889	198	6.3484
KAF8111693.1	KAF8111693.1 hypothetical protein N665_0073s0051		32.89	17139	1	2.1801e+06	21.056	199	6.33848
KAF8087869.1	KAF8087869.1 hypothetical protein N665_0564s0004		40.61	57313	18	2.15339e+06	21.0382	200	6.33312
KAF8084898.1	KAF8084898.1 hypothetical protein N665_0694s0027		22.73	17470	3	2.15308e+06	21.038	201	6.33306
KAF8048571.1	KAF8048571.1 hypothetical protein N665_2474s0005		20.81	24980	4	2.13789e+06	21.0278	202	6.32998
KAF8046020.1	KAF8046020.1 hypothetical protein N665_4120s0004		33.55	17197	4	2.1341e+06	21.0252	203	6.32921
KAF8099399.1	KAF8099399.1 hypothetical protein N665_0244s0001		25.35	38566	8	2.10083e+06	21.0025	204	6.32239
KAF8108011.1	KAF8108011.1 hypothetical protein N665_0115s0026		28.05	18551	3	2.0896e+06	20.9948	205	6.32006
KAF8055979.1	KAF8055979.1 hypothetical protein N665_1279s0013		59.58	26021	12	2.04012e+06	20.9602	206	6.30966
KAF8052220.1	KAF8052220.1 hypothetical protein N665_1587s0007	PAF2	31.05	30409	7	2.03598e+06	20.9573	207	6.30877
KAF8086409.1	KAF8086409.1 hypothetical protein N665_0626s0001		42.98	11509	5	2.02124e+06	20.9468	208	6.30562
KAF8117176.1	KAF8117176.1 hypothetical protein N665_0012s0180	TPLATE	30.8	130225	31	1.99403e+06	20.9273	209	6.29973
KAF8050637.1	KAF8050637.1 hypothetical protein N665_1917s0005		10.49	17313	3	1.98699e+06	20.9222	210	6.2982
KAF8101573.1	KAF8101573.1 hypothetical protein N665_0204s0067		16.7	55856	7	1.95135e+06	20.896	211	6.29034
KAF8081992.1	KAF8081992.1 hypothetical protein N665_0853s0005		32.4	51696	17	1.92866e+06	20.8792	212	6.28526
KAF8048758.1	KAF8048758.1 hypothetical protein N665_2413s0001		23.98	18837	4	1.91293e+06	20.8674	213	6.2817
Q2TLW0_SINAL	11S globulin		28.04	56510	12	1.9001e+06	20.8576	214	6.27878
KAF8093973.1	KAF8093973.1 hypothetical protein N665_0373s0029	RPL3	18.52	29135	5	1.85614e+06	20.8239	215	6.26861
KAF8115659.1	KAF8115659.1 hypothetical protein N665_0025s0119		30.96	26329	5	1.84124e+06	20.8122	216	6.26511
KAF8081476.1	KAF8081476.1 hypothetical protein N665_0884s0005		44.16	21531	8	1.82067e+06	20.796	217	6.26023
KAF8100654.1	KAF8100654.1 hypothetical protein N665_0219s0028		45.1	22487	8	1.80829e+06	20.7862	218	6.25727
MATK_SINAL	Maturase K	matK	33.86	60156	15	1.80122e+06	20.7805	219	6.25557
KAF8047093.1	KAF8047093.1 hypothetical protein N665_3208s0003		47.43	58433	19	1.79209e+06	20.7732	220	6.25336
KAF8094009.1	KAF8094009.1 hypothetical protein N665_0372s0015		32.81	47593	12	1.78856e+06	20.7704	221	6.2525
KAF8111249.1	KAF8111249.1 hypothetical protein N665_0076s0236		31.51	42524	10	1.7297e+06	20.7221	222	6.23797
KAF8060378.1	KAF8060378.1 hypothetical protein N665_1219s0008		35.62	22808	6	1.71685e+06	20.7113	223	6.23473
KAF8086364.1	KAF8086364.1 hypothetical protein N665_0628s0015		28.73	29740	7	1.69252e+06	20.6907	224	6.22853
KAF8105930.1	KAF8105930.1 hypothetical protein N665_0151s0023		46.07	30165	3	1.67767e+06	20.678	225	6.22471
KAF8097243.1	KAF8097243.1 hypothetical protein N665_0292s0022		35.51	59405	16	1.65559e+06	20.6589	226	6.21895
KAF8092807.1	KAF8092807.1 hypothetical protein N665_0400s0007		17.6	28223	1	1.64061e+06	20.6458	227	6.215
KAF8077166.1	KAF8077166.1 hypothetical protein N665_1058s0003		26.2	41076	8	1.62513e+06	20.6321	228	6.21089
KAF8058374.1	KAF8058374.1 hypothetical protein N665_1247s0004		23.79	22709	5	1.60375e+06	20.613	229	6.20514
KAF8098514.1	KAF8098514.1 hypothetical protein N665_0264s0018		36.99	136702	36	1.59115e+06	20.6016	230	6.20171
KAF8054032.1	KAF8054032.1 hypothetical protein N665_1355s0015		37.43	59115	16	1.59001e+06	20.6006	231	6.2014
KAF8048212.1	KAF8048212.1 hypothetical protein N665_2609s0008		25.93	59086	12	1.58355e+06	20.5947	232	6.19963
KAF8048189.1	KAF8048189.1 hypothetical protein N665_2625s0010		28.43	22798	5	1.5071e+06	20.5233	233	6.17814
KAF8079454.1	KAF8079454.1 hypothetical protein N665_1026s0011		15.43	18489	3	1.50207e+06	20.5185	234	6.17669
KAF8086525.1	KAF8086525.1 hypothetical protein N665_0622s0018		14.13	28184	5	1.48889e+06	20.5058	235	6.17286
KAF8116899.1	KAF8116899.1 hypothetical protein N665_0014s0159		19.18	50078	7	1.43868e+06	20.4563	236	6.15796
KAF8044768.1	KAF8044768.1 hypothetical protein N665_6918s0001		37.95	77796	5	1.38204e+06	20.3984	237	6.14052
KAF8089314.1	KAF8089314.1 hypothetical protein N665_0510s0025		27.49	19162	5	1.36595e+06	20.3815	238	6.13544
PSBA_SINAL	Photosystem II protein D1	psbA	13.88	38965	4	1.35567e+06	20.3706	239	6.13216
KAF8089643.1	KAF8089643.1 hypothetical protein N665_0500s0009		39.28	60170	19	1.3416e+06	20.3555	240	6.12762
KAF8093314.1	KAF8093314.1 hypothetical protein N665_0384s0001		38.69	44628	10	1.33841e+06	20.3521	241	6.12659
KAF8115404.1	KAF8115404.1 hypothetical protein N665_0027s0020		25.61	31351	6	1.32381e+06	20.3363	242	6.12182
KAF8092206.1	KAF8092206.1 hypothetical protein N665_0422s0035	RPS8A	36.73	25397	2	1.32356e+06	20.336	243	6.12174
KAF8097894.1	KAF8097894.1 hypothetical protein N665_0279s0024		19.12	28691	3	1.3028e+06	20.3132	244	6.11488
KAF8061221.1	KAF8061221.1 hypothetical protein N665_1210s0004		31.82	152317	41	1.29955e+06	20.3096	245	6.11379
KAF8098841.1	KAF8098841.1 hypothetical protein N665_0257s0051		19.13	103270	19	1.29631e+06	20.306	246	6.11271
KAF8106926.1	KAF8106926.1 hypothetical protein N665_0130s0090		26.51	69089	13	1.28182e+06	20.2898	247	6.10783
KAF8098381.1	KAF8098381.1 hypothetical protein N665_0268s0050		30.36	6382	2	1.28109e+06	20.2889	248	6.10758
KAF8094141.1	KAF8094141.1 hypothetical protein N665_0369s0024		42.89	50734	9	1.25592e+06	20.2603	249	6.09896
KAF8051678.1	KAF8051678.1 hypothetical protein N665_1684s0014		28.75	33883	9	1.25003e+06	20.2535	250	6.09692
A0A6C0MBZ6_SINAL	50S ribosomal protein L16, chloroplastic	rpl16	42.22	15280	5	1.23807e+06	20.2397	251	6.09275
KAF8090088.1	KAF8090088.1 hypothetical protein N665_0487s0008		19.67	46551	7	1.23741e+06	20.2389	252	6.09251
KAF8088601.1	KAF8088601.1 hypothetical protein N665_0536s0049		28.57	44758	6	1.23476e+06	20.2358	253	6.09158
KAF8114319.1	KAF8114319.1 hypothetical protein N665_0039s0083		36.75	26129	9	1.23193e+06	20.2325	254	6.09059
KAF8103699.1	KAF8103699.1 hypothetical protein N665_0186s0067		53.37	35721	9	1.21653e+06	20.2143	255	6.08512
KAF8052674.1	KAF8052674.1 hypothetical protein N665_1522s0003		38.66	21857	7	1.19091e+06	20.1836	256	6.07588
KAF8045228.1	KAF8045228.1 hypothetical protein N665_5381s0001	RPS6B	37.6	28401	2	1.17425e+06	20.1633	257	6.06976
KAF8092524.1	KAF8092524.1 hypothetical protein N665_0412s0018		22.43	84767	14	1.15484e+06	20.1393	258	6.06252
KAF8081428.1	KAF8081428.1 hypothetical protein N665_0887s0015		11.09	49408	4	1.14923e+06	20.1322	259	6.06041
KAF8104437.1	KAF8104437.1 hypothetical protein N665_0172s0067		11.61	54115	3	1.13624e+06	20.1158	260	6.05547
KAF8114577.1	KAF8114577.1 hypothetical protein N665_0036s0101		46.6	43007	7	1.11604e+06	20.09	261	6.04768
KAF8055305.1	KAF8055305.1 hypothetical protein N665_1299s0006		25.25	21967	5	1.10164e+06	20.0712	262	6.04204
KAF8099935.1	KAF8099935.1 hypothetical protein N665_0235s0033		33.48	147729	35	1.09647e+06	20.0644	263	6.04
KAF8090999.1	KAF8090999.1 hypothetical protein N665_0458s0004		16.44	61382	8	1.0896e+06	20.0554	264	6.03727
KAF8097550.1	KAF8097550.1 hypothetical protein N665_0286s0058		25.84	105802	19	1.07975e+06	20.0423	265	6.03332
KAF8116187.1	KAF8116187.1 hypothetical protein N665_0020s0043		18.01	82410	13	1.07662e+06	20.0381	266	6.03206
KAF8098449.1	KAF8098449.1 hypothetical protein N665_0266s0017		19.5	175538	27	1.07596e+06	20.0372	267	6.0318
KAF8081631.1	KAF8081631.1 hypothetical protein N665_0873s0005		31.28	109479	25	1.06567e+06	20.0233	268	6.02762
KAF8086151.1	KAF8086151.1 hypothetical protein N665_0633s0003	rps20	20.53	20735	2	1.06454e+06	20.0218	269	6.02716
KAF8106459.1	KAF8106459.1 hypothetical protein N665_0139s0050		37.67	24753	7	1.05625e+06	20.0105	270	6.02377
KAF8111166.1	KAF8111166.1 hypothetical protein N665_0076s0159		38.6	11487	3	1.05601e+06	20.0102	271	6.02367
KAF8053274.1	KAF8053274.1 hypothetical protein N665_1437s0010		36.43	15027	4	1.04891e+06	20.0005	272	6.02074
KAF8092872.1	KAF8092872.1 hypothetical protein N665_0399s0008		42.6	49968	5	1.03102e+06	19.9756	273	6.01327
KAF8088989.1	KAF8088989.1 hypothetical protein N665_0522s0018		42.16	22549	3	1.02025e+06	19.9605	274	6.00871
KAF8091742.1	KAF8091742.1 hypothetical protein N665_0436s0006		27.76	59778	13	1.01885e+06	19.9585	275	6.00811
KAF8089886.1	KAF8089886.1 hypothetical protein N665_0495s0033	PNP1	35.07	97777	10	1.0176e+06	19.9567	276	6.00758
KAF8115211.1	KAF8115211.1 hypothetical protein N665_0029s0054		34.92	91900	23	1.01452e+06	19.9524	277	6.00626
KAF8049674.1	KAF8049674.1 hypothetical protein N665_2151s0002		25.65	129164	27	1.01348e+06	19.9509	278	6.00582
KAF8047464.1	KAF8047464.1 hypothetical protein N665_3010s0003		14.86	19844	3	1.01105e+06	19.9474	279	6.00477
KAF8088385.1	KAF8088385.1 hypothetical protein N665_0544s0030		38.65	30660	3	1e+06	19.9316	280	6
KAF8051977.1	KAF8051977.1 hypothetical protein N665_1634s0015		38.78	15942	5	999067	19.9302	281	5.99959
KAF8083801.1	KAF8083801.1 hypothetical protein N665_0751s0017		51.53	29807	4	986152	19.9114	282	5.99394
KAF8080619.1	KAF8080619.1 hypothetical protein N665_0932s0019		30.94	24687	9	985593	19.9106	283	5.9937
A0A6C0MC19_SINAL	Protein TIC 214	ycf1	25.01	211653	42	977176	19.8983	284	5.98997
KAF8075584.1	KAF8075584.1 hypothetical protein N665_1079s0009		40.61	59979	18	974298	19.894	285	5.98869
KAF8100218.1	KAF8100218.1 hypothetical protein N665_0229s0046		35.96	57435	13	959315	19.8716	286	5.98196
KAF8118056.1	KAF8118056.1 hypothetical protein N665_0006s0057		23.91	28639	5	945914	19.8513	287	5.97585
KAF8048398.1	KAF8048398.1 hypothetical protein N665_2531s0006		28.92	89498	21	920441	19.812	288	5.964
KAF8077461.1	KAF8077461.1 hypothetical protein N665_1035s0022		21.52	63104	10	915291	19.8039	289	5.96156
KAF8077292.1	KAF8077292.1 hypothetical protein N665_1049s0026		19.18	104052	16	884742	19.7549	290	5.94682
KAF8097941.1	KAF8097941.1 hypothetical protein N665_0278s0003		24.67	106794	20	880511	19.748	291	5.94473
KAF8047116.1	KAF8047116.1 hypothetical protein N665_3197s0002		27.39	40892	10	880091	19.7473	292	5.94453
KAF8052060.1	KAF8052060.1 hypothetical protein N665_1615s0004		31.56	41692	6	875066	19.739	293	5.94204
KAF8080485.1	KAF8080485.1 hypothetical protein N665_0940s0019		13.95	84573	10	863199	19.7193	294	5.93611
KAF8116297.1	KAF8116297.1 hypothetical protein N665_0020s0148		28.87	30896	8	841748	19.683	295	5.92518
KAF8105418.1	KAF8105418.1 hypothetical protein N665_0157s0009		18.73	81063	11	837590	19.6759	296	5.92303
KAF8047512.1	KAF8047512.1 hypothetical protein N665_2981s0001		51.29	85698	8	824130	19.6525	297	5.916
KAF8114599.1	KAF8114599.1 hypothetical protein N665_0036s0123		21.31	20511	1	803481	19.6159	298	5.90498
KAF8081328.1	KAF8081328.1 hypothetical protein N665_0891s0005		41.03	26060	3	795334	19.6012	299	5.90055
KAF8091157.1	KAF8091157.1 hypothetical protein N665_0452s0026		22.75	23388	5	788562	19.5889	300	5.89684
KAF8089936.1	KAF8089936.1 hypothetical protein N665_0494s0040		25.78	171869	32	737914	19.4931	301	5.86801
KAF8107135.1	KAF8107135.1 hypothetical protein N665_0126s0053		20.23	59673	11	721669	19.461	302	5.85834
KAF8081743.1	KAF8081743.1 hypothetical protein N665_0869s0023		30.9	24786	5	721080	19.4598	303	5.85798
KAF8110549.1	KAF8110549.1 hypothetical protein N665_0082s0018		21.43	86387	15	701732	19.4206	304	5.84617
KAF8084465.1	KAF8084465.1 hypothetical protein N665_0716s0012		20.32	20941	3	689136	19.3944	305	5.8383
KAF8118740.1	KAF8118740.1 hypothetical protein N665_0002s0053		36.02	18455	5	678991	19.373	306	5.83186
KAF8114742.1	KAF8114742.1 hypothetical protein N665_0034s0081		18.92	41549	6	667208	19.3478	307	5.82426
KAF8092289.1	KAF8092289.1 hypothetical protein N665_0418s0024		13.46	23076	4	663823	19.3404	308	5.82205
KAF8082420.1	KAF8082420.1 hypothetical protein N665_0827s0023	CPN60B1	51.83	63714	4	660586	19.3334	309	5.81993
KAF8085021.1	KAF8085021.1 hypothetical protein N665_0685s0013		22.64	35360	7	617174	19.2353	310	5.79041
KAF8086143.1	KAF8086143.1 hypothetical protein N665_0634s0028		46.49	48382	4	608005	19.2137	311	5.78391
KAF8084817.1	KAF8084817.1 hypothetical protein N665_0697s0003		12.06	32038	3	605346	19.2074	312	5.782
KAF8080147.1	KAF8080147.1 hypothetical protein N665_0972s0008		19.08	71172	10	600631	19.1961	313	5.77861
KAF8107206.1	KAF8107206.1 hypothetical protein N665_0124s0005		31.96	59002	12	586851	19.1626	314	5.76853
KAF8046576.1	KAF8046576.1 hypothetical protein N665_3606s0003		14.36	22550	2	579991	19.1457	315	5.76342
KAF8050577.1	KAF8050577.1 hypothetical protein N665_1937s0007		37.55	50224	12	572617	19.1272	316	5.75786
KAF8098916.1	KAF8098916.1 hypothetical protein N665_0256s0046		21.85	38979	7	552342	19.0752	317	5.74221
KAF8049595.1	KAF8049595.1 hypothetical protein N665_2173s0010, partial		16.05	17977	2	548258	19.0645	318	5.73898
KAF8102091.1	KAF8102091.1 hypothetical protein N665_0201s0378		26.65	47659	10	540961	19.0452	319	5.73317
KAF8052641.1	KAF8052641.1 hypothetical protein N665_1526s0006		17.35	113727	15	536178	19.0324	320	5.72931
KAF8050286.1	KAF8050286.1 hypothetical protein N665_2004s0003		8.83	47843	4	523575	18.998	321	5.71898
KAF8095927.1	KAF8095927.1 hypothetical protein N665_0320s0055	HCF244	19.49	43598	7	519375	18.9864	322	5.71548
KAF8074304.1	KAF8074304.1 hypothetical protein N665_1115s0020		31.08	42701	8	512738	18.9679	323	5.7099
KAF8081429.1	KAF8081429.1 hypothetical protein N665_0887s0016		16.02	46676	5	505058	18.9461	324	5.70334
KAF8087064.1	KAF8087064.1 hypothetical protein N665_0600s0013		15.6	27596	3	503382	18.9413	325	5.7019
KAF8075464.1	KAF8075464.1 hypothetical protein N665_1092s0015		26.61	36868	7	480516	18.8742	326	5.68171
KAF8105567.1	KAF8105567.1 hypothetical protein N665_0157s0141		14.12	78079	7	478625	18.8685	327	5.68
KAF8115680.1	KAF8115680.1 hypothetical protein N665_0025s0140		22.51	39182	8	465993	18.8299	328	5.66838
KAF8097536.1	KAF8097536.1 hypothetical protein N665_0286s0045		15.05	130490	16	463614	18.8226	329	5.66616
KAF8052275.1	KAF8052275.1 hypothetical protein N665_1579s0012		36.75	42798	9	463492	18.8222	330	5.66604
KAF8045319.1	KAF8045319.1 hypothetical protein N665_5193s0001		30.84	51665	12	451007	18.7828	331	5.65418
KAF8113191.1	KAF8113191.1 hypothetical protein N665_0054s0009		24.27	23558	4	446048	18.7668	332	5.64938
KAF8102027.1	KAF8102027.1 hypothetical protein N665_0201s0318		16.41	102653	12	434163	18.7279	333	5.63765
KAF8095878.1	KAF8095878.1 hypothetical protein N665_0320s0007		24.38	98464	17	419440	18.6781	334	5.62267
KAF8115225.1	KAF8115225.1 hypothetical protein N665_0029s0066		11.51	58063	6	419086	18.6769	335	5.6223
KAF8075591.1	KAF8075591.1 hypothetical protein N665_1079s0016		18.59	29379	4	418153	18.6737	336	5.62134
KAF8114042.1	KAF8114042.1 hypothetical protein N665_0043s0110		19.75	33544	6	411792	18.6516	337	5.61468
KAF8083010.1	KAF8083010.1 hypothetical protein N665_0795s0007		25.34	16261	3	410394	18.6466	338	5.6132
KAF8087862.1	KAF8087862.1 hypothetical protein N665_0565s0047		36.9	37251	3	393243	18.5851	339	5.59466
KAF8096947.1	KAF8096947.1 hypothetical protein N665_0298s0017	NRPB2	45.48	135410	9	386590	18.5604	340	5.58725
KAF8051642.1	KAF8051642.1 hypothetical protein N665_1687s0008		8.44	51703	3	375139	18.5171	341	5.57419
KAF8111978.1	KAF8111978.1 hypothetical protein N665_0069s0005		6.71	99977	6	367355	18.4868	342	5.56509
KAF8049612.1	KAF8049612.1 hypothetical protein N665_2169s0002	rpl12A	29.95	19622	1	361584	18.464	343	5.55821
KAF8098897.1	KAF8098897.1 hypothetical protein N665_0256s0027		14.33	31308	4	348975	18.4128	344	5.54279
KAF8085160.1	KAF8085160.1 hypothetical protein N665_0678s0018		15.6	91934	4	327009	18.319	345	5.51456
KAF8101345.1	KAF8101345.1 hypothetical protein N665_0206s0025		20.16	152284	24	325941	18.3143	346	5.51314
KAF8089532.1	KAF8089532.1 hypothetical protein N665_0503s0031		39.74	16863	4	320837	18.2915	347	5.50628
KAF8083426.1	KAF8083426.1 hypothetical protein N665_0774s0014		24.69	44573	2	320113	18.2882	348	5.5053
KAF8083401.1	KAF8083401.1 hypothetical protein N665_0775s0003		30.25	46446	9	311117	18.2471	349	5.49292
KAF8083691.1	KAF8083691.1 hypothetical protein N665_0756s0009		21.76	41164	6	303090	18.2094	350	5.48157
KAF8074269.1	KAF8074269.1 hypothetical protein N665_1116s0008		9.45	202840	15	295445	18.1725	351	5.47048
KAF8102116.1	KAF8102116.1 hypothetical protein N665_0201s0402		14.42	71784	8	289334	18.1424	352	5.4614
KAF8091882.1	KAF8091882.1 hypothetical protein N665_0433s0047		55.94	29857	1	287180	18.1316	353	5.45815
KAF8057307.1	KAF8057307.1 hypothetical protein N665_1261s0010		14.01	82117	9	280251	18.0964	354	5.44755
KAF8079895.1	KAF8079895.1 hypothetical protein N665_0994s0020		17.03	112186	14	273745	18.0625	355	5.43735
KAF8105577.1	KAF8105577.1 hypothetical protein N665_0157s0149		15.16	83569	9	266104	18.0216	356	5.42505
KAF8118569.1	KAF8118569.1 hypothetical protein N665_0004s0050		10.34	73541	5	263454	18.0072	357	5.4207
KAF8049156.1	KAF8049156.1 hypothetical protein N665_2283s0008		13.28	74109	8	261255	17.9951	358	5.41706
KAF8093799.1	KAF8093799.1 hypothetical protein N665_0377s0011		5.75	70060	3	247385	17.9164	359	5.39337
KAF8103702.1	KAF8103702.1 hypothetical protein N665_0186s0070		13.09	132435	13	239721	17.871	360	5.37971
KAF8086688.1	KAF8086688.1 hypothetical protein N665_0615s0036		16.38	44000	3	239298	17.8685	361	5.37894
KAF8080362.1	KAF8080362.1 hypothetical protein N665_0952s0017		14.81	75962	8	229999	17.8113	362	5.36173
KAF8050059.1	KAF8050059.1 hypothetical protein N665_2057s0005		9.27	65325	5	229666	17.8092	363	5.3611
KAF8102642.1	KAF8102642.1 hypothetical protein N665_0197s0006		13.76	43625	4	228618	17.8026	364	5.35911
KAF8052091.1	KAF8052091.1 hypothetical protein N665_1611s0004		19.23	46687	5	226926	17.7919	365	5.35588
KAF8090860.1	KAF8090860.1 hypothetical protein N665_0463s0019		15.53	23776	4	223281	17.7685	366	5.34885
KAF8099092.1	KAF8099092.1 hypothetical protein N665_0251s0017		8.38	72898	5	222093	17.7608	367	5.34653
KAF8095512.1	KAF8095512.1 hypothetical protein N665_0331s0029		24.4	68724	13	220197	17.7484	368	5.34281
KAF8097382.1	KAF8097382.1 hypothetical protein N665_0290s0040		12.2	95742	9	215432	17.7169	369	5.33331
KAF8079423.1	KAF8079423.1 hypothetical protein N665_1028s0007		18.23	61478	8	211923	17.6932	370	5.32618
KAF8113995.1	KAF8113995.1 hypothetical protein N665_0043s0066		10.33	42344	2	193770	17.564	371	5.28729
KAF8052459.1	KAF8052459.1 hypothetical protein N665_1556s0004		49.62	29970	1	188913	17.5274	372	5.27626
KAF8114749.1	KAF8114749.1 hypothetical protein N665_0034s0088		15.38	63751	7	188329	17.5229	373	5.27492
KAF8047152.1	KAF8047152.1 hypothetical protein N665_3180s0001		15.12	73609	7	181175	17.467	374	5.2581
KAF8094326.1	KAF8094326.1 hypothetical protein N665_0365s0013		20.74	57255	5	176543	17.4297	375	5.24685
KAF8068135.1	KAF8068135.1 hypothetical protein N665_1150s0009		17.46	108755	9	168329	17.3609	376	5.22616
KAF8112167.1	KAF8112167.1 hypothetical protein N665_0066s0042		25.11	24963	4	163935	17.3228	377	5.21467
RK23_SINAL	50S ribosomal protein L23, chloroplastic	rpl23	30.11	10789	2	161715	17.3031	378	5.20875
KAF8055791.1	KAF8055791.1 hypothetical protein N665_1286s0002		14.26	65877	5	160566	17.2928	379	5.20565
KAF8105253.1	KAF8105253.1 hypothetical protein N665_0161s0050		21.6	48675	6	160465	17.2919	380	5.20538
KAF8053660.1	KAF8053660.1 hypothetical protein N665_1387s0018		10.7	54093	4	156039	17.2515	381	5.19323
KAF8094992.1	KAF8094992.1 hypothetical protein N665_0347s0014		46.76	102655	8	143415	17.1298	382	5.15659
KAF8110582.1	KAF8110582.1 hypothetical protein N665_0081s0015	SIGF	6.13	60584	3	143090	17.1266	383	5.15561
KAF8108351.1	KAF8108351.1 hypothetical protein N665_0111s0061		6.36	228942	12	142610	17.1217	384	5.15415
KAF8049647.1	KAF8049647.1 hypothetical protein N665_2159s0001		13.11	34708	4	137387	17.0679	385	5.13794
KAF8098550.1	KAF8098550.1 hypothetical protein N665_0264s0051		7.04	43021	2	129927	16.9873	386	5.1137
KAF8104904.1	KAF8104904.1 hypothetical protein N665_0166s0085		17.24	28491	3	125774	16.9405	387	5.09959
Q8VX01_SINAL	Casein kinase II alpha subunit	cpck2a	14.73	48167	4	124741	16.9286	388	5.09601
KAF8092968.1	KAF8092968.1 hypothetical protein N665_0395s0031		10.05	49296	4	120422	16.8777	389	5.08071
KAF8088879.1	KAF8088879.1 hypothetical protein N665_0528s0036		39.86	59831	4	118826	16.8585	390	5.07491
KAF8047298.1	KAF8047298.1 hypothetical protein N665_3109s0004		15.51	103971	4	117704	16.8448	391	5.07079
KAF8100801.1	KAF8100801.1 hypothetical protein N665_0216s0001		9.77	105357	8	115412	16.8164	392	5.06225
KAF8109583.1	KAF8109583.1 hypothetical protein N665_0094s0050		35.06	136526	6	96919.4	16.5645	393	4.98641
KAF8045690.1	KAF8045690.1 hypothetical protein N665_4542s0003		9.61	59058	3	93471.3	16.5122	394	4.97068
KAF8090948.1	KAF8090948.1 hypothetical protein N665_0461s0033		7	62656	3	87235.2	16.4126	395	4.94069
KAF8048138.1	KAF8048138.1 hypothetical protein N665_2650s0005		6.19	109576	6	86654.9	16.403	396	4.93779
KAF8116751.1	KAF8116751.1 hypothetical protein N665_0014s0015		10.08	98497	2	85801.5	16.3887	397	4.93349
KAF8090499.1	KAF8090499.1 hypothetical protein N665_0475s0033		33.72	29772	2	77929.3	16.2499	398	4.8917
KAF8069352.1	KAF8069352.1 hypothetical protein N665_1141s0013		6.3	86806	4	77349.6	16.2391	399	4.88846
KAF8086374.1	KAF8086374.1 hypothetical protein N665_0628s0024		28.07	42706	3	67783.9	16.0487	400	4.83113
KAF8110711.1	KAF8110711.1 hypothetical protein N665_0079s0027		10.62	67455	4	57465.9	15.8104	401	4.75941
KAF8074331.1	KAF8074331.1 hypothetical protein N665_1113s0012		20.25	105980	2	52231.6	15.6726	402	4.71793
KAF8116604.1	KAF8116604.1 hypothetical protein N665_0016s0034		5.09	54080	2	49787.9	15.6035	403	4.69712
KAF8115250.1	KAF8115250.1 hypothetical protein N665_0029s0088		2.87	105646	2	49472.6	15.5943	404	4.69436
KAF8077451.1	KAF8077451.1 hypothetical protein N665_1035s0013		2.5	84872	2	41854.5	15.3531	405	4.62174
KAF8108450.1	KAF8108450.1 hypothetical protein N665_0109s0070		6.09	97745	4	39431	15.267	406	4.59584
KAF8103049.1	KAF8103049.1 hypothetical protein N665_0188s0010		8.7	69263	4	31117.1	14.9254	407	4.493
KAF8086826.1	KAF8086826.1 hypothetical protein N665_0611s0011		21.07	162516	1	27862.8	14.7661	408	4.44502
KAF8081177.1	KAF8081177.1 hypothetical protein N665_0902s0030		3.54	70637	2	27001.3	14.7207	409	4.43138
