## Supplemental Table 1 for "Three-dimensional envelope and subunit interactions of the plastid-encoded RNA polymerase from *Sinapis alba*"

### Sheet: Feuil1
Peptide 1	Protein 1 Accessions	Protein 1 Names	From	To	best linkage position peptide 1	Peptide 2	Protein 2 Accessions	Protein 2 Names	From	To	best linkage position peptide 2	pepScore1	pepScore2	xLinkScore	finalScoreComponent	Biological replicate n°
[KELGAGQRPLPETMIALVR]	KAF8053270.1	PAP1/pTac3	131	149	K1	[GQLEKSSAAR]	KAF8111430.1	PAP2/pTac2	753	762	K5	35.0175	6.60718	72	0.719066	2
[KELGAGQRPLPETMIALVR]	KAF8053270.1	PAP1/pTac3	131	149	K1	[GQLEKSSAAR]	KAF8111430.1	PAP2/pTac2	753	762	K5	114.264	19.1013	194.614	0.826696	3
[ENEDSSSFGSSEAVSALER]	KAF8053270.1	PAP1/pTac3	50	68	S15	[GQLEKSSAAR]	KAF8111430.1	PAP2/pTac2	753	762	S6	10.159	9.09811	49.1018	0.665261	3
[ELKPR]	KAF8088336.1	MURE	608	612	K3	[VQKAR]	KAF8053270.1	PAP1/pTac3	564	568	K3	10.9974	15.8513	133.681	0.508697	3
[GYSLKMSNNFEDR]	KAF8050886.1 ; KAF8048878.1	SaRpoA	156	168	Y2	[IKRDPLAMR]	KAF8110181.1	PAP5/PTAC12	365	373	K2	30.0465	9.06748	57.6154	0.607123	3
[KLGRPHPFIDPTK]	KAF8110181.1	PAP5/PTAC12	208	220	K1	[KNYQNER]	KAF8100570.1	SaRpoC1	683	689	K1	28.095	27.1537	99.2462	0.647952	3
[IFGPIKSGIBABGNYR]	KAF8100570.1 ; A0A6C0M5W0_SINAL	SaRpoC1	60	75	Y15	[LTPQVAKESSYAPEDR]	KAF8100569.1 ; A0A6C0M5W1_SINAL	SaRpoB	733	748	K7	10.1161	11.9499	108.777	0.742048	2
[FRETLLGKR]	KAF8100570.1 ; A0A6C0M5W0_SINAL	SaRpoC1	489	497	K8	[SKQGGQR]	KAF8100569.1 ; A0A6C0M5W1_SINAL	SaRpoB	969	975	S1	17.9903	10.9136	52	0.610699	2
[KLELVGSMGEDDDSS}	KAF8082092.1 ; KAF8077067.1	PAP6/FLN1 ; FLN2	602	617	K1	[NWSVLKSTPELR]	KAF8110181.1	PAP5/PTAC12	481	492	K6	8.92669	31.0213	89.1384	0.690556	3
[MLTVQPDLMNDKGYLER]	KAF8082092.1 ; KAF8077067.1	PAP6/FLN1 ; FLN2	505	521	Y14	[GYSLKMSNNFEDR]	KAF8050886.1	SaRpoA	156	168	K5	57.6438	23.3835	121.476	0.801968	3
[APQPAGESSSFPSYGKNPGSR]	KAF8110181.1	PAP5/PTAC12	128	148	S20	[EVATAIR]	KAF8094406.1 ; KAF8097813.1	RPS2A ; RPS2B	137	143	T4	70.1613	6.92109	39	0.753303	3
[GGLFKESEVILSR]	KAF8111430.1	PAP2/pTac2	503	515	S7	[GQISDQLKSR]	KAF8111374.1	SPPA	135	144	K8	20.2619	5.69049	67.618	0.6271	2
[KLPFQR]	KAF8050225.1	Histone H3	65	70	K1	[KVIR]	KAF8052881.1 ; KAF8112548.1	Histone H4 ; RNJ	822	825	K1	37.7828	9.31469	74.2571	0.698341	3
[VNGKPLTFAGPR]	KAF8095927.1	HCF244	273	284	K4	[KQLATKAAR]	KAF8075574.1 ; KAF8050225.1	Histone H3	19	27	K6	17.4994	44.5583	78.0907	0.548579	2
[SSKAGLQFPVGR]	KAF8110347.1	Histone H2A	26	37	K3	[AVTKFTSS}	KAF8048705.1 ; KAF8099151.1	Histone H2B	140	148	K4	33.0736	3.33032	113.523	0.765551	2
[LVLPGELAKHAVSEGTK]	KAF8048705.1 ; KAF8048705.1 ; KAF8099151.1	Histone H2B	123	139	S13	[EIAQDFKTDLR]	KAF8075574.1 ; KAF8050225.1	Histone H3	74	84	T8	8.69962	9.93677	65.4555	0.627425	2
[KTVTAMDVVYALKR]	KAF8052881.1	Histone H4	80	93	K13	[EIAQDFKTDLR]	KAF8075574.1 ; KAF8050225.1	Histone H3	74	84	T8	30.5246	12.4668	111.311	0.77131	2
[RKTVTAMDVVYALKR]	KAF8052881.1	Histone H4	79	93	T5	[EIAQDFKTDLR]	KAF8075574.1 ; KAF8050225.1	Histone H3	74	84	K7	30.186	19.5486	74.0726	0.700731	2
[GVLKIFLENVIR]	KAF8052881.1	Histone H4	57	68	K4	[EIAQDFKTDLR]	KAF8075574.1 ; KAF8050225.1	Histone H3	74	84	K7	69.753	20.9593	172.236	0.842026	3
[KTVTAMDVVYALKR]	KAF8052881.1	Histone H4	80	93	T4	[EIAQDFKTDLR]	KAF8075574.1 ; KAF8050225.1	Histone H3	74	84	T8	61.1821	28.0082	177.083	0.809462	3
[GVLKIFLENVIR]	KAF8052881.1	Histone H4	57	68	K4	[EIAQDFKTDLR]	KAF8075574.1 ; KAF8050225.1	Histone H3	74	84	K7	22.0698	11.0402	103.982	0.618092	3
[RKTVTAMDVVYALKR]	KAF8052881.1	Histone H4	79	93	K14	[YNKKPTITSR]	KAF8048705.1 ; KAF8046466.1	Histone H2B	106	115	S9	15.093	12.3467	54.7096	0.706136	2
[FPGLRSGKVWK]	KAF8086099.1	PKL	1060	1070	K8	[TKQTAR]	KAF8075574.1 ; KAF8050225.1	Histone H3	4	9	K2	12.4167	19.9077	54.3452	0.654457	2
[DNIQGITKPAIR]	KAF8052881.1	Histone H4	25	36	K8	[QSSKIR]	KAF8088720.1	Myelin-associated oligodendrocyte basic protein	296	301	S2	39.9464	2.36872	52.2488	0.734488	3
[VFEVSLADLNKDEDNAYRK]	KAF8091882.1	RPS3AB	65	83	K11	[SGMKIGR]	KAF8046476.1	RPS14A	121	127	K4	51.1427	3.92283	82	0.674318	3
[VFEVSLADLNKDEDNAYR]	KAF8091882.1	RPS3AB	65	82	K11	[SGMKIGR]	KAF8046476.1	RPS14A	121	127	K4	50.5452	2.8209	47	0.524144	3
[ATEIDKVDMHQSFRPSDIVR]	KAF8106745.1	CSL4	111	130	S12	[VIEVAQKR]	KAF8111759.1	RRP4	101	108	K7	16.3913	7.86605	65.9747	0.755202	2
[ATEIDKVDMHQSFRPSDIVR]	KAF8106745.1	CSL4	111	130	K6	[VIEVAQKR]	KAF8111759.1	RRP4	101	108	K7	14.7908	6.52382	57.3196	0.791238	2
[EKFAGIIR]	KAF8106745.1	CSL4	98	105	K2	[KLFPLR]	KAF8075504.1	RRP43	21	26	K1	21.433	27.1444	95.1252	0.677774	2
[ASAKGGSSGQYIR]	KAF8106938.1 ; KAF8096947.1	NRPB2	252	264	Y11	[LELQRKR]	KAF8096574.1	RLT1	373	379	K6	45.5816	14.5899	55	0.620495	3
[IAVIKAVR]	KAF8088395.1 ; KAF8049612.1	rpl12A	138	145	K5	[SFQKER]	KAF8047115.1	rpl10	138	143	K4	19.948	11.8938	95.3776	0.581449	2
[GMLPKGR]	KAF8095502.1	RPL13	194	200	K5	[TKIR]	KAF8093973.1 ; KAF8048889.1	RPL3 ; rpl20	224	227	K2	14.1122	2.58023	61.8296	0.78233	3
[LTKPEAGHLEK]	KAF8093973.1	RPL3	114	124	K3	[SKSPRK]	KAF8093228.1	SR34A	236	241	S1	22.7844	2.83096	69.7995	0.56509	2
[ELMAKGVIR]	KAF8093177.1	RPS25E	83	91	K5	[KALR]		Multiple	229	232	K1	40.0271	5.07787	89.883	0.607906	2
[LLYDTKGR]	KAF8085316.1 ; KAF8118747.1	RPS4A ; RPS4B	101	108	T5	[KFMTNR]	KAF8045745.1	RPS24A	12	17	K1	17.2713	7.08452	57	0.700324	3
[LEIDDDQKLR]	KAF8080615.1 ; KAF8045228.1	RPS6B	16	25	K8	[HPDmKR]	KAF8096864.1	CCT6A	221	226	K5	28.2705	4.0821	53.7935	0.707999	3
[LPGGFAAQKIIGTGR]	KAF8103270.1	rps9	77	91	K9	{mKFLVTQR]	KAF8047007.1	ATJ3	0	8	{0	79.5802	14.7688	81.4596	0.64733	3
[AVLKFAQYTGANAIAGR]	KAF8050211.1	RPSaA	90	106	K4	[GISLKLQEEER]	KAF8045718.1	RPS17D	68	78	K5	164.218	46.7925	173	0.786853	3
[KSHAIEAFSR]	KAF8087869.1 ; KAF8059346.1	CCT2	427	436	S9	[SSLGPKGMDK]	KAF8107959.1	CCT5	46	55	K6	68.9915	37.1058	177.757	0.75549	3
