## Supplementary material for "Three-dimensional envelope and subunit interactions of the plastid-encoded RNA polymerase from *Sinapis alba*": Data sources

### Sheet: Clade_Key
#	GROUPS	Original clades	PAPs	RPOs chosen	selected species
1	EUDICOTS	Sapindales	YES	x	>1_Litchi chinensis
2		Brassicales	YES	x	>2_Arabidopsis thaliana
3		Malvales	YES	x	>3_Gossypium tomentosum
4		Myrtales	YES
5		Malpighiales	YES	x	>5_Ricinus communis
6		Rosales	YES		>6_Rosa canina
7		Fabales	YES
8		Fagales	YES
9		Cucurbitales	YES	x	>9_Cucumis melo
10		Caryophyllales	YES
11		Solanales	YES	x	>11_Nicotiana tabacum
12		Gentianales	YES
13		Lamiales	YES	x	>13_Syringa vulgaris
14		Asterales	YES
15		Apiales	YES
16		Ericales	YES
17		Vitales	YES
18		Saxifragales	?	x	>18_Liquidambar formosana
19		Ranunculales	YES	x	>19_Papaver somniferum
20	MONOCOTS	Poales	YES	x	>20_Ananas comosus
21		Phalaenopsis	YES
22		Zingiberales	YES
23		Elaeis	YES
24		Alismatales	YES
25		Asparagales	YES
26		Acorus	?
27	MAGNOLIIDS	Persea	YES
28		Liriodendron	N	x	>28_Liriodendron tulipifera
29		Saruma	N
30		Aristolochia	N	x	>30_Magnolia grandiflora
31	ANA GRADE	Illicium	N
32		Nuphar	N	x	>32_Nymphaea lotus
33		Amborella	YES	x	>33_Amborella trichopoda
34	GYMNOSPERMS	Pseudotsuga	N
35		Picea	N	x	>35_Picea sitchensis
36		Pinus	N
37		Welwitschia	N
38		Gnetum	N
39		Taiwania	N
40		Cryptomeria	N
41		Chamaecyparis	N
42		Zamia	N
43		Cycas	N
44		Ginkgo	N	x	>44_Ginkgo biloba
45	MONILOPHYTES	Ceratopteris	N
46		Adiantum	N
47	LYCOPHYTES	Selaginella	YES
48		Huperzia	N
49	BRYOPHYTES	Tortula	N
50		Ceratodon	N
51		Physcomitrella	YES	x	>51_Physcomitrium patens
52		Marchantia	YES
53	CHAROPHYTES	Coleochaete	N
54		Penium	N
55		Closterium	N
56		Chaetosphaeridium	N
57		Spirogyra	N
58		Nitella	N
59		Klebsormidium	N
60		Chlorokybus	N
61		Mesostigma	N
62	CHLOROPHYTES	Volvox	N
63		Chlamydomonas	N
64		Polytomella	N
65		Haematococcus	N
66		Dunaliella	N
67		Scenedesmus	N
68		Acetabularia	N
69		Prototheca	N
70		Chlorella	N
71		Scherffelia	N
72		Ostreococcus	N
73		Micromonas	N
74	RHODOPHYTES	Gracilaria	N
75		Eucheuma	N
76		Porphyra	N
77	GLAUCOPHYTES	Cyanophora	N
78	PROCARYOTE	Cyanobacterium	N	x	>78_Nostoc punctiforme

### Sheet: Sorted
Data source: rpos collection from the green lineage
clade #	Species	SubUnit	Accession		Sequence
1	Litchi chinensis	rpoA	>YP_009390671.1 RNA polymerase alpha subunit (chloroplast) [Litchi chinensis]	>1_Litchi chinensis	MVREKVKVFTRTLQWKCVESRTESKRLYYGRFILSPLMKGQADTIGIAMRRALLGEIEGTCITRAKFEKIPHECSTILGIQESVHEILMNLKEIVLRSNLYGTRDALLCVKGPGYVTAQDILLPPSVEIIDNTQHIASLAEPIDFCIGLQIERNRGYNIKAPNNFQDRSYSIDAVFMPVRNANYSIHSYGSGNEKQEILFLEIWTNGGLTPKEALHEASRNLIDLFIPFLQAAEENLHLENNQYKVSLPYLTFRDRVAKLKKKKKEIAGKSIFIDQPELSPRIYNCLKKSNIHTLFDLLNKSQDDLMKIEHFRIEDVKQILGILEKK
2	Arabidopsis thaliana	rpoA	AtCg00740	>2_Arabidopsis thaliana	MVREKVKVSTRTLQWKCVESKRDSKRLYYGRFILSPLMKGQADTIGIAMRRALLGEIEGTCITRAKSENIPHDYSNIAGIQESVHEILMNLNEIVLRSNLYGTRNALICVQGPGYITARDIILPPAVEIIDNTQHIATLTEPIDLCIELKIERNRGYSLKMSNNFEDRSYPIDAVFMPVENANHSIHSYGNGNEKQEILFLEIWTNGSLTPKEALHQASRNLINLFIPFLHVEEETFYLENNQHQVTLPFFPFHNRLVNLRKKKKTKELAFQYIFIDQLELPPRIYNCLKKSNIHTLLDLLNNSQEDLIKIEHFHVEDVKKILDILEKK
3	Gossypium tomentosum	rpoA	>YP_005088312.1 RNA polymerase alpha subunit (chloroplast) [Gossypium tomentosum]	>3_Gossypium tomentosum	MVREKVKVSTSTRTRQWKCVESRTDSKRLYYGRFILSPLMKGQADTIGIAMRRALLGELEGTCITRAKSEKIPHEYSTIVGIQESVHEILMNLKEIVLRGNLYGTRNAFICAKGPGYVTAQDIILPPSVEIVDNTQHVASLTEPIDLCIGLQIERNRGYGIKTPKNFHDGSYPIDAVFMPVRNANHSIHCYGNDNEKQEILFLEIWTNGSLTPKEALHEASRNLIDLFIPFLHTEEENLHLENNQHDVTLPFFPFHDRLVKLTKKKKEIALKYIFIDQSELPPRIYNCLKKSNIHTLLDLLNNSREDLMKIEHFRIEDVKQILGILEKK
5	Ricinus communis	rpoA	>YP_005090210.1 RNA polymerase alpha subunit (chloroplast) [Ricinus communis]	>5_Ricinus communis	MIREKVTISTRTLQWKCVESRTDNKRLFYGRFILSPLMKGQADTIGIATRRALLGEIEGTCITRAKSEKIPHEFSTIAGIQESIHEILMNLKEIVLRSNLYGTCDASICVKGPGYITAQDIILPPFVEIIDNTQHIASLTEPIDLCIGLQIERNRGYRIKPTNNFHEGSYPIDAVFMPVRNANHSVHSYGNGNEKQEILFLEIWTNGSLTPKEALHEASRNLIDLFIPFLHAEEENFHLEKNQHKVTLPLFTFYDRLTKLRKNQNEITLKYVFIDQSELTPKIYNCLKRSNIHTLSDLLNKSQEDLMKIEHFRIDDVKHILGILEIEKNFAI
6	Rosa canina	rpoA	>YP_009763751.1 RNA polymerase alpha subunit (chloroplast) [Rosa canina]	>6_Rosa canina	MVREKVTVSTRTLQWKCVESRADSKRLYYGRFILAPLMKGQADTIGIAMRRALLGEIEGTCITRARSEKIPHEYSTIVGIQESVHEILMNLKEIVLRSNLYGTRNASICVKGPGYVTAQDIILPPSVEIVDNTQHIANLTEPINLCIQLQIERNRGYRIKTPNNFQDGSYPIDAVFMPVRNANHSIHSYVNGNEKQEILFIEIWTNGSLTPKEALHEASRNLIDLFIPFLHAEEENFHFENNQHKVTLPLFTFHDKFANPRKSKTEITLKYIFIDQSELPPRVYNCLKRSNIHTLLDLLNNSQEDLIKMKHLRIEDVKHILNILEKKKHFE
9	Cucumis melo	rpoA	>QJF46416.1 RNA polymerase alpha subunit (chloroplast) [Cucumis melo]	>9_Cucumis melo	MILSKNITMVREKIRVSTRTLKWKCVESRADSKRLYYGRFILSPLMKGQGDTIGIAMRKALLGEIEGTCITRAKSEKIPHEYSTIVGIQESVHEILMNLKEIVLRSNLYGTRDASICVKGPGCVTAQDIILPPSVEIVDNTQHIANLTEPINFCIELKIERNRGYHIQTPNNFQDASYPMDAIFMPVRNVNHSIHSYVNGNEKQEILFLEIWTNGSLTPKEALHEASRNLIDLFIPFLHAEEEKENFHFKNNKQKVTLPLFTFHEKLAKLRKKKKERALKYIFIDQSELPPRIYNCLKRCNIHTLFDLLNNSPDELMKIKHFRIEDVKHILDILEMEKNFA
11	Nicotiana tabacum	rpoA	>NP_054532.1 RNA polymerase alpha subunit (plastid) [Nicotiana tabacum]	>11_Nicotiana tabacum	MVREKVTVSTRTLQWKCVESRTDSKRLYYGRFILSPLMKGQADTIGIAMRRALLGEIEGTCITRVKSEKVPHEYSTITGIQESVHEILMNLKEIILRSNLYGTSDASICVKGPGSVTAQDIILPPYVEIVDNTQHIASLTEPIDFCIGLQIERNRGYLIKTPHNFQDGSYPIDAVFMPVRNANHSIHSYGNGNEKQEILFLEIWTNGSLTPKEALHEASRNLIDLFIPFLHMEEDNLYLQDNQHTVPLSPFTFHDKLAKLIKNKKKIALKSIFIDQSELPSRIYNCLKMSNIYTLLDLLNNSQEDLMKIEHFRSEDVKRILGILEKYFVIDLAKNKF
13	Syringa vulgaris	rpoA	>YP_009462462.1 RNA polymerase alpha subunit (chloroplast) [Syringa vulgaris]	>13_Syringa vulgaris	MVREKVTVSTRTLQWKCVESREDSKRLYYGRFILSPLMKGQADTIGIAMRRTLLGEIEGTCITRVKSENVPHEYSTIAGIQESVHEILMNLKEIVLRSNLYGTWDASICVRGPGYVTAQDIILPPYVEIVDNTQHIASLTEPIDLCIGLQIERNRGYLIKMPDNFQDGSYPIDAVFMPVRNANHSIHSYGNGNEKQEILFLEIWTNGSLTPKEALHEASRNLIDLFIPFLHKEEENLPLEDNQHTVPLSPLTFHEKLDKLRKNKKKIALKSIFIDQSEFSPRVYNCLKRSNIYTLLDLLNNSQEDLMKMEHLRLEDIKQILVILEKHFAIDLPKKNF
18	Liquidambar formosana	rpoA	>YP_008963723.1 RNA polymerase alpha subunit (chloroplast) [Liquidambar formosana]	>18_Liquidambar formosana	MVREKVTVSTRTLQWKCVESRADSKRLYYGRFILSPLMKGQADTIGIAMRRALLGEIEGTCITRAKSEKIPHEYSTIVGIQESVHEILMNLKEVVLRSNLYGTRDASICVRGPGYVTAQDIISPPSVEIVDNTQHIASLTEPIDLCIGLKMERNRGYRIKTPNNFQDRSYPIDAVFMPVRNANHSIHSYGNENEKQEILFLEIWTNGSLTPKEALHEASRNLIDLFIPFLHAEEENLHLEDNQHKTILPLFTFHDRLAKLKKNKKKKALKSIFIDQSELPPRIYTCLKRSNIHTLLDLLNNNQEDLMKIEHFRIEDVKKILGILEKHFAIDLPKNKF
19	Papaver somniferum	rpoA	>YP_009235014.1 RNA polymerase alpha subunit (chloroplast) [Papaver somniferum]	>19_Papaver somniferum	MLREEVAVSTRTLQWKCVESRADSKRLYYGRFILSPLLKGQADTIGIAMRRALLGEIEGTCITRAKSDKIPHEYSTIVGIEESVHEILMNLKEIVLRSNLYGTRDASICVRGPGYVTAQDIISPPSVEIVDTTQHIASLTEPMDLCIGLQIERNRGYRMKTPNNAQDGSFTIDAVFMPVRNANHSIHSYGNGNEKQEILFLEIWTNGSLTPKEALHEASRNLIDLFIPFLHAEERDTNLEDNQNIVTIPFFTFQNKLDKLSKSKKDIALKCIFIDQSELSPRIYNCLKRSNIYTLLDLLNKSQEDLMKIDHFRIEDVKQILDILQKRFAIDLPKNKFSFLNPLE
20	Ananas comosus	rpoA	>YP_009116374.1 RNA polymerase alpha subunit (chloroplast) [Ananas comosus]	>20_Ananas comosus	MVREEVAGYTRTLQWKCVESRVDSKRLYYGRFILSPLMKGQADTIGIAMRRALLGEIEGTCITRAKSEKVPHEYSTIVGIEESVHEILLNLKEIVLRSNLYGVRDALICVRGPRYVTAQDIISPPSVEIVDTTQHIANLTEPIDLCIGLQIKRDRGYRMEPINDSQDVSYPIDAVSMPVRNANHSIHSYGNGNEKQEILFLEIWTNGSLTPKEALYEASRNLIDLFIPFLHAEEEDINFEENKNRFTLPFLTFQDRLTNLKKNKKGIPLNCIFIDQLELPSRTYNCLKRSNIHTLLDLLSNSQEDLMRIEYFRMEDVKQILDTLQKHFAIDLPKNKFSF
28	Liriodendron tulipifera	rpoA	>YP_740234.1 RNA polymerase alpha subunit (chloroplast) [Liriodendron tulipifera]	>28_Liriodendron tulipifera	MVREEVAVSTRTLQWKCVESRTDSKRLYYGRFILAPLMKGQADTIGIAMRRALLGEIEGTCITRVKSEKVPNEYYTIVGIEESVHEILMNLKEIVLRSHLYGTRDASICVRGPRYVTAQDIIPPPSVEIVDTTQHIASLTEPIDLCIELQIERDRGYRMKTPNNYQDGSYPIDAVSMPVRNANHSIHSYGNRNEKQEILFLEIWTNGSLTPKEALHEASRNLIDLFIPFLHAEEQDIVLEDNPNRFTVPLFTFHDRLANIRKNKKGIALKCIFIDQSELPPRTYNCLKRSNIHTLLDLLSNSQEDLMRIEHFRIEDVKQILDILQKHFTIDLPKNKF
30	Magnolia grandiflora	rpoA	>YP_007474568.1 RNA polymerase alpha subunit (chloroplast) [Magnolia grandiflora]	>30_Magnolia grandiflora	MVREEVAVSTRTLQWKCVESRTDSKRLYYGRFILAPLMKGQADTIGIAMRRALLGEIEGTCITRAKSEKVPHEYSTIVGIEESVHAILMNLKEIVLGSHLYGTRDASICVRGPRYVTAQDIIPPPSVEIVDTTQHIASLTEPIDLCIELQIERDRGYRMKTPNNYQDGSYPIDAVSMPVRNANHSIHSYGNGNEKQEILFLEIWTNGSLTPKEALHEASRNLIDLFIPFLHAEEQDINLEDNPNRFTVPFFTFHDRLANIRKNKKGIALKCIFIDQSELPPRTYNCLKRSNIHTLLDLLSNSQEDLMRIEHFRIEDVKQILDILQKHFTIDLPKNKF
32	Nymphaea lotus	rpoA	>YP_009567937.1 RNA polymerase alpha subunit (chloroplast) [Nymphaea lotus]	>32_Nymphaea lotus	MVREEVPVSTRTLQWKCVESRADSKRLYYGRFVLSPLMKGQADTIGIAMRRALLGELEGTCITRAKSDKVPHEYSTIVGIEESVHEILMNLKKIVLRSDLYGTLNASICVRGPRHVTAQDIISPPSVEIVDTTQHIAVLTEPVDLCIELQIERGRGYCTRTPNNYQDGSYPIDAVSMPVRNANHSIHSYGNGNEKQEILFLEIWTNGSLTPKEALYEASRNLIDLFIPFLHAEEQDINRNMEDNLKRASVPFFTFDDGLDNMKREIILKRIFIDQLELPPRTYNCLKRSNIHTLLDLLSKSQEDLMRIEHFRVEDVKQIFDILQKGFTIDLLKNFKNSNQFESR
33	Amborella trichopoda	rpoA	>NP_904130.1 RNA polymerase alpha subunit (chloroplast) [Amborella trichopoda]	>33_Amborella trichopoda	MVRKEVPVSNRTLQWKCVESKADSKRLYYGRFVLSPLMKGQADTIGTAMRRSLLGEIEGTCITCAKSERVPHEYSTIVGIEESVHEILMNLKEIIVRSDLYGTRDAFICVRGPKYVTAQDIISPPSVKIVDTTQHIASITEPINFCIGLEIERNRGYRTRTTNQDASYPIDAVSMPVRNANYSIQCYGNENEKQEILFLEIWTNGSLTPKEALYEASRNLIDLFIPFLHAEERDLHLDDDQNIFTAPFFPFHEGLAYIGIGESKKRIALKRIFIDQLELSPRTYNCLKRSNIHTLLDLLSKSQEDLRKIQHFRVEDVKRVLDILKKRFAMNLFT
35	Picea sitchensis	rpoA	>YP_002905104.1 RNA polymerase alpha subunit (chloroplast) [Picea sitchensis]	>35_Picea sitchensis	MIRDEISVSIQTLRWKCIESRAYSERLHYGRFALSPLRKGRADTIGIAMRRVLLGEVEGTCITHVKLENIKHEYSAIIGIEESVHDILMNLKEIVLRSDSYGIRGASICIVGPRNVTAQDIILPPSVKIIDTTQHIARLTKSITSDIRLQIEKNRGYIIHSPNNYQDGIFPIDAVFMPVRDANYSIHSYGSGNEIREVLFLEIWTNGGLTPREALSEASRILIELFIPFLHGEEQNIDGMNNRKGSNMPPFPLSHVLTDTGETKEKKIAFQHIFIDQLEFPPRVYNCLRRANIHTLSDLLNYSREDLMRIERFGKESVEQVFEILRKRFAIDPPRN
44	Ginkgo biloba	rpoA	>AAZ03866.1 RNA polymerase alpha chain, partial (chloroplast) [Ginkgo biloba]	>44_Ginkgo biloba	MIRDEISVSIQTLRWKCIESRVNGKRLHYGRFALSPLQKGQANTIGIAMRRALLGEVEGTCITHAKFENMTHEYSAIMGIEESVHDISINLRGIVLQSDPYGIREASIYSVGPRDVTAQDIILPPSVRIIDTTQHIASLKESITSDIRSQIGKDRGYRIQSPNNSRDGIFSTDAVSMPVRNANYSIHSYGNGNEMQEILFSEIWTNGSLAPGEALYEASRNLIDLFIPFMRAEEQNIDGIDNWNGYNMSLFPFSHISTDTEKMEEEIAFKHIFIDQSELPPRVYNCLKRVNIHTLSDLLNYSRDDPTRIENFGNQSVEQILEVLQKRFAIDLPKKKF
51	Physcomitrium patens	rpoA	>XP_024376772.1 DNA-directed RNA polymerase subunit alpha, chloroplastic [Physcomitrium patens]	>51_Physcomitrium patens	MAAVMSAQAMADAVRVVRASISELGKSAKKSDAFSARDLKSRSGFTESVDRLGLVNLQVQARKKRVRGLRLVPTRVVSAIEGSNSTTADAPVDEDVLAWTKAYRAENSTAITRDETLKSNAQSALQWKCVETQVEGERLHYGRFAVSPFRSGQANTVGVSMQKALLGEVEGAAVSCATFKNVKSEYAAMKGVEETPMDILVNLKELVIRSDSDEPQKAIISAIGPGPVTAGDIVLPPSLEVTDPTQHIAYLTKEVSLDIELDVEKGCGYRMGDHTKSGDGRFYIDSVFMPVRNANYSVHSYESEPDVTQEILFLEIWTNGSITPEEALHEAARCLIDLFLPFLHPKKKEVTNSATKMHKSFTMSQFNSSAEMSAKEVDLRHVYVDQLRIPSKAYNSLKR…
78	Nostoc punctiforme	rpoA	>MBD2614970.1 DNA-directed RNA polymerase subunit alpha [Nostoc punctiforme FACHB-252]	>78_Nostoc punctiforme	MAQFQIECVESNTEESRNHYSKFVLEPLERGQGTTVGNALRRVLLSNLEGTAVTAVRIAGVSHEFATVPGVREDVLEILMRMKEVILKNYSSQPQIGRLLVNGPATITAAHFDLPSEVEVIDPTQYVATIAEGGKLEMEFRIERGKGYRTVERGREEATSLDFLQIDSVFMPVRKVNYSVEEARGDGSITKDRLLLEVWTNGSISPQEALSSAAGILVDLFNPLKDISLEPTDTGSEISEDPTAQIPIEELQLSVRAYNCLKRAQVNSVADLLDYTQEDLLEIKNFGQKSAEEVVEALQRRLGITLPQERGSKHP
1	Litchi chinensis	rpoB	>YP_009390631.1 RNA polymerase beta subunit (chloroplast) [Litchi chinensis]	>1_Litchi chinensis	MRGDVNVRMSTIPGFNQIQFEGFCRFIDQGLTEELYKFPKIEDTDQEIEFQLFVETYQLVEPLIKERDAVYESLTYSSELYVSAGLIWKSRGDMQEQTIFIGNIPLMNSLGTSIVNGIYRIVINQILQSPGIYYQSEFDHNGILIYAGTIISDWGGRLELEIDRKARIWARVSRKQKISILVLSSAMGSNLREILENICYPEIFLSFLTDKEKKKIGSKENAILEFYQQFACVGGDPIFSESLCKELQKKFFHQRCELGRIGRRNMNRRLNLNIPQNNTFLLPRDVLAAADHLIELKFGMGTLDDMNHLKNKRIRSVADLLQDQFGLALVRLENVVRGAIGGAIRHKLMPTPQNLVTSTPLTTTYDSFFGLHPLSQVLDRTNPLTQIVHGRKLSYLGPG…
2	Arabidopsis thaliana	rpoB	AtCg00190	>2_Arabidopsis thaliana	MLGDEKEGTSAIPGFNQIQFEGFYRFIDQGLIEELAKFPKIEDIDHEIEFQLFVETYQLVEPLIKERDAVYESLTYSSELYVSAGLIWKTSRNMQEQRIFIGNIPLMNSLGTSIVNGIYRIVINQILQSPGIYYQSELDHNGISVYTGTIISDWGGRLELEIDKKARIWARVSRKQKISILVLSSAMGLNLREILENVCYPEIFLSFLTDKEKKKIGSKENAILEFYQQFSCVGGDPIFSESLCKELQKKFFHQRCELGRIGRRNINWRLNLNIPQNNIFLLPRDVLAAADHLIGMKFGMGTLDDMNHLKNKRIRSVADLLQDQLGLALARLENVVKGTISGAIRHKLIPTPQNLVTSTPLTTTYESFFGLHPLSQVLDRTNPLTQIVHGRKLSYLGPG…
3	Gossypium tomentosum	rpoB	>YP_005088272.1 RNA polymerase beta subunit (chloroplast) [Gossypium tomentosum]	>3_Gossypium tomentosum	MLGDENGEMSTIPGLNQIQFEGFCGFMDRGLTEELYKFPKIEDTEQEIEFQLFVETYQLVEPLIKERDAVYESLTYSSELYVSAGLIWKTSKDMQEQTIFIGNIPLMNSLGTSIVNGIYRIVINQILQSPGIYYRSELDHNGISVYTGTIISDWGGRLELEIDRKARIWARVSRKQKISILVLSSAMGSNLREILENVCYPEIFLSFLTDKEKKKIGSKENAILEFYQQFSCVGGDPVFSESLCKELQKKFFQQRCELGRIGRRNMNQRLNLNIPQNNTFLLPRDILAAADRLIGMKFGMGPLDDMNHLKNKRIRSVADLLQDQFGLALVRLENVVRGTICGAIRHKLIPTPQNLVTSTPLTTTYESFFGLHPLSQVLDRTNPLTQIVHGRKLSYLGPG…
5	Ricinus communis	rpoB	>YP_005090170.1 RNA polymerase beta subunit (chloroplast) [Ricinus communis]	>5_Ricinus communis	MLGDGNEGMSTIPGLNQIQFEGFCRFIDQGLTEELYKFPKIEDTDQEIEFQLFVETYQLVEPLIKEGDAVYESLTYSSELYISAGLIWKTSRDMQEQTIFIGNIPLMNSLGTFIINGIYRIVINQILQSPGIYYRSELDHNGISVYTGTIISDWGGRVELEIDRKARIWARVSRKQKISILVLLSAMGLNLREILENVRYPEIFLSFLNDKEKKKIGSKENAILEFYQQFTCVGGDPVFSESLCKELQKKFFQQRCELGRIGRLNMNRRLNLDIPHNNTFLLPRDILAAADHLIGMKFGMGTLDDMNHLKNKRIRSVADLLQDQFGLALIRLENVVRGTICGAIRHKLIPTPQTLVTSTPLTTTYESFFGLHPLSQVLDRTNPLTQIVHGRKSSYLGPG…
6	Rosa canina	rpoB	>SPO51688.1 RNA polymerase beta subunit (plastid) [Rosa canina]	>6_Rosa canina	MLGGGNEAISTIPGFNQIQFEGFCRFIDQGLTEELYKFPKIEDTDQEIEFQLFVETYQLVEPLIKERDAVYESLTYSSELYVSAGLIWKNSRDMQEQTIFIGNIPLMNSLGTSIVNGIYRIVINQILQSPGIYYRSELDHNGISVYTGIIISDWGGRLELEIDRKARIWARVSRKQKISILVLSSAMGSNLREILENARYPEIFLSFLNDKEKKKIGSKENAILEFYQQFACVGGDPVVSESLCKELQKKFFQQRCELGRIGRRNMNRRLNLDIPQNNTFLLPRDILAAADHLIGMKFGMGTLDDMNHLKNKRIRSVADLLQDQFGLALVRLENMVRGTICGAIKHKLIPTPQNLVTSTPLTTTYESFFGLHPLSQVLDQTNPLTQIVHGRKSSYLGPG…
9	Cucumis melo	rpoB	>QHB75955.1 RpoB (chloroplast) [Cucumis melo subsp. melo]	>9_Cucumis melo	MMNKQIMGFFFYKWEINKMLGGGNERMSTIPGFNQIQFEGFCRFIDHGLTEELSKFPKIEDTDQEIEFQLFVETYKLVEPLIKERDAVYESLTYSSELYVSAGLIWKTRRDMQEQTIFIGNIPLMNSLGTSIVNGLYRIVISQILQSPGIYYRSELDHNGISVYTGTIISDWGGRLELEIDRKARIWARVSRKQKISILVLSSAMGSNLREILENVCYPEIFLSFLNDKEKKKIGSKENAILEFYQQFSCVGGDPVFSESLCKELQKKFFQQRCELGRIGRRNLNQRLNLDIPENNTFLLPRDILAAADHLIGLKFGMGTLDDMNHLKNKRIRSVADLLQDQFGLALVRLENMVRGTICGAIRHKLIPTPQNLVTSTPLTTTFESFFGLHPLSQVLDRT…
11	Nicotiana tabacum	rpoB	>NP_054488.1 RNA polymerase beta subunit (plastid) [Nicotiana tabacum]	>11_Nicotiana tabacum	MLGDGNEGISTIPGFNQIQFEGFCRFIDQGLTEELYKFPKIEDTDQEIEFQLFVETYQLVEPLIKERDAVYESLTYSSELYVSAGLIWKNSRDMQEQTIFIGNIPLMNSLGTSIVNGIYRIVINQILQSPGIYYRSELDHNGISVYTGTIISDWGGRSELEIDRKARIWARVSRKQKISILVLSSAMGLNLREILENVCYPEIFLSFLSDKERKKIGSKENAILEFYQQFACVGGDPVFSESLCKELQKKFFQQRCELGRIGRRNMNRRLNLDIPQNNTFLLPRDILAAADHLIGLKFGMGALDDMNHLKNKRIRSVADLLQDQFGLALVRLENVVRGTICGAIRHKLIPTPQNLVTSTPLTTTYESFFGLHPLSQVLDRTNPLTQIVHGRKLSYLGPG…
13	Syringa vulgaris	rpoB	>YP_009462422.1 RNA polymerase beta subunit (chloroplast) [Syringa vulgaris]	>13_Syringa vulgaris	MLGDGNEGMSTIPGFNQIQFEGFCRFIDQGLTEELYKFPKIEDTDQELEFQLFVERYQLVEPLIKERDAVYESLTYSSELYVSGGLIWKTSRDMQEQTIFIGNIPLMNSLGTSIVNGIYRIVINQILQSPGIYYRSELDHNGISVYTGTIISDWGGRSELEIDRKARIWARVSRKQKISILVLSSAMGSNLREILDNVCYPEIFLSFLNDKERKKIGSKENAILEFYQQFACVGGDPVFSESLCKELQKKFFQQRCELGRIGRRNMNRRLNLDIPQNNTFLLPRDILAAADHLIELKFGMGTLDDMNHLKNKRIRSVADLLQDQFGLALVRLENVVRGTICGAIRHKLIPTPQNLVTSTPLTTTYESFFGLHPLSQVLDRTNPLTQIVHGRKLSYLGPG…
18	Liquidambar formosana	rpoB	>YP_008963683.1 RNA polymerase beta subunit (chloroplast) [Liquidambar formosana]	>18_Liquidambar formosana	MLRDGNEGMSTIPGLNQIQFEGFCRFIDQGLTEELYKFPKIEDTDQEIEFQLFVETYQLVEPLIKERDAVYESLTYSSELYVSAGLIWKSSGDMQEQTIFIGNIPLMNSLGTSIVNGIYRIVINQILQSPGIYYRSELDHNGISIYTGTIISDWGGRLELEIDRKARIWARVSRKQKISILVLSSAMGSNLREILENVCYPEIFLSFLNDKEKKKIGSKENAILEFYQQFACVGGDPVFSESLCKELQKKFFQQRCELGRIGRRNMNRRLDLNIPQNNTFLLPRDILAAADHLIGMKFGMGTLDDMNHLKNKRIRSVADLLQDQFGLALVRLENAVRGTICGAIRHKLIPTPQNLVTSTPLTTTYEYFFGLHPLSQVLDRTNPLTQIVHGRKSSYLGPG…
19	Papaver somniferum	rpoB	>YP_009234974.1 RNA polymerase beta subunit (chloroplast) [Papaver somniferum]	>19_Papaver somniferum	MLRDGNEGMSTIPGFSQIQFEGFCRFIDQGLMEELYKFPKIEDIDQEIEFQLFVETYQLVEPLIKERDAVYESLTYSSELYVPAGLIWKTGRDIQEQTIFIGNIPLMNSLGTFIVNGIYRIVINQILQSPGIYYRSELDHNGISVYTATIISDWGGRSELEIDRKARIWARVSRKQKISILVLSSAMGSNLREILDNVCYPEIFLSFPNDKEKKKIGSKENAILEFYQQFACVGGDPVFSESLCKELQKKFFQQRCELGRIGRRNMNRRLNLDIPQNNTFLLPRDVLAAADHLIGMKFGMGTLDDMNHLKNKRIRSVADLLQDQFGLALVRLENVVRGTICGAIRHKFIPTPHNLVTSTPLTTTYESFFGLHPLSHVLDRTNPLTQIVHGRKLSYLGPG…
20	Ananas comosus	rpoB	>YP_009116334.1 RNA polymerase beta subunit (chloroplast) [Ananas comosus]	>20_Ananas comosus	MLRNGNEGMSTIPGFSQIQFEGFCRFINQGLTEEFHKFPKIEDTDQEIEFKLFAERYQLVEPLIKERDAVYESLTYSSELYVPAGLIWKTGRDMQEQTVFIGNIPLMNSLGTSIVNGIYRIVINQILQSPGIYYRSELDHNGISVYTSTIISDWGGRSEFEIDRKARIWARVSRKQKISILVLSSAMGSNLREILDNVCYPEIFLSFPNDKEKKKIGSKENAILEFYQQFACVGGDPVFSESLCKELQKKFFQQRCELGRIGRRNMNRRLNLDIPQNNTFLLPRDVLAAADHLIGMKFGMGTFDDMNHLKNKRIRSVADLLQDQFGLALVRLENAVRGTICGAIRHKLIPTPQNLVTSTSLTTTYESFFGLHPLSQVLDRTNPLTQIVHGRKLSYLGPG…
28	Liriodendron tulipifera	rpoB	>YP_740194.1 RNA polymerase beta subunit (chloroplast) [Liriodendron tulipifera]	>28_Liriodendron tulipifera	MFSINGKLKMLRDGNEGMSTIPGFSQIQFEGFCRFIDQGLTEELHKFPKIEDTDQEIEFQLFVETYQLVEPLIKERDAVYESLTYSSELYVPAGLIWKTGRDMQEQTVFIGNIPLMNSLGTSIVNGIYRIVINQILQSPGIYYRSELDHNGISVYTGTIISDWGGRSELEIDRKARIWARVSRKQKISILVLSSAMGSNLREILDNVCYPEIFLSFPNDKEKKKIGSRENAILEFYQQFACVGGDPVFSESLCKELQKKFFQQRCELGRIGRRNMNRRLNLDIPQNNTFLLPRDVLAAADHLIGMKFGMGTLDDMNHLKNKRIRSVADLLQDQFGLALVRLENAVRGTICGAIRHKLIPTPQNLVTSTPLTTTYESFFGLHPLSQVLDRTNPLTQIVHG…
30	Magnolia grandiflora	rpoB	>YP_007474528.1 RNA polymerase beta subunit (chloroplast) [Magnolia grandiflora]	>30_Magnolia grandiflora	MFSINGKLKMLRDGNEGMSTIPGFSQIQFEGFCRFIDQGLTEELHKFPKIEDTDQEIEFQLFVETYQLVEPLIKERDAVYESLTYSSELYVPAGLIWKTGRDMQEQTVFIGNIPLMNSLGTSIVNGIYRIVINQILQSPGIYYRSELDHNGISVYTGTIISDWGGRSELEIDRKARIWARVSRKQKISILVLSSAMGSNLREILDNVCYPEIFLSFPNDKEKKKIGSRENAILEFYQQFACVGGDPVFSESLCKELQKKFFQQRCELGRIGRRNMNRRLNLDIPQNNTFLLPRDVLSAADHLIRMKFGMGTLDDMNHLKNKRIRSVADLLQDQFGLALVRLENAVRGTICGAIRHKLIPTPQNLVTSTPLTTTYESFFGLHPLSQVLDRTNPLTQIVHG…
32	Nymphaea lotus	rpoB	>YP_009567897.1 RNA polymerase beta subunit (chloroplast) [Nymphaea lotus]	>32_Nymphaea lotus	MLRDGGDEEMFTIPGFSQIQFEGFCRFIDQGLMEELHQFPKIEDTDQEIEFQLFEESYQLVEPLIKERDAVYESITYSSELYVPAGLIWRTGRNMQEQTVLLGNIPLMNSLGTSIVNGIYRIVINQILQSPGIYYSTGLDHNGISVYTGTIISDWGGRSELEIDRKERIWARVSRKQKISILVLSSAMGSSLREILDNVCYPEIFLSFPNEKEKKKISSKENAILEFYQKFACVGGDPVFSESLCKELQKKFFQQRCELGRIGRRNMNQRLNLDIPQNNTFLLPRDVLAAADHLIGMKFGMGTLDDMNHLKNKRIRSVADLLQDQFGLALVRLENVVRGTICGAIRHKLIPTPRNLVTSTPLTTTYESFFGLHPLSQVLDRTNPLTQIVHGRKSSYLGP…
33	Amborella trichopoda	rpoB	>NP_904091.2 RNA polymerase beta subunit (chloroplast) [Amborella trichopoda]	>33_Amborella trichopoda	MLRDGNEGMSTIPGFSQIQFEGFCRFVDQGLAEELHKFPKIEDTDQEIEFQLLVETYQLAEPLIKERDAVYESLTHSSELYVPAGLIWKVGRDMQEQTVFIGNIPLMNSLGTFIVNGIYRIVINQILQSPGIYYSSELDHNGISVYTGTIISDRGGRSELEIDRKARIWARVSRKQKISILVLPSAMGSNLREILDNVCYPEILLYFPNEKEKKKIGSKENAILEFYQQFSCVGGDPVFSESLCKELQKRFFQQRCELGRIGRQNMNQRLNIDIPQNNTFLLPRDVLAATDHLIGMKFGMGTLDDMNHLKNKRIRSVADLLQDQFGLALVRLENVVRGTICGAIRHKFIPTPQNLVTSTPLTTTYESFFGLHPLSQVLDRTNPLTQIVHGRKSSYLGPG…
35	Picea sitchensis	rpoB	>AOG75899.1 RNA polymerase beta subunit (chloroplast) [Picea sitchensis]	>35_Picea sitchensis	MRLDENEGAFTIPEFGKIQFEGFCRFIDQGLMEELHNFPKIEDTDKEIESRLFGNEYELAEPFIKERDAVYQSLTYYSELYVPARSIRRNSSKIQKQTVFLGNIPLMNSHGTFVVNGIYRIVVNQILISPGIYYRSELDHNRINYIYTGTLISDWGRRSKLEIDVGERIWARVSRKRKISIPVLLSAMGLNLEEILDNTRYPEKIFFLLKKKKGRWEREEYIWSKEKAILEFYKKLYCVSGDLVFSESLCKELQEKFFRQRCELGKIGRRNPNQKLNLDIPENEIFSLPQDVLAAVDYLIGVKFGMGTLDDIDHLRNRRIRSVADLLQNQFRLALGRLEDAVRRTIHRATKRRSTPQNLVTSTLLKNTFQDFFGSHPLSQFLDQTNPLTEIAHGRKLSH…
44	Ginkgo biloba	rpoB	>AJE71383.1 RNA polymerase beta subunit (plastid) [Ginkgo biloba]	>44_Ginkgo biloba	MDGKLPMLLDENKGTSTIPGFGQIQFEGFCRFIDQGLIEELSNFPEIEYTDQEIESRLSGKKYKSAEPLIEERNAVYQSLTYSSELYVPARLIQKNRRKIQKQTVFLGNIPLMNSRGTFVVNGISRIVVDQILRSPGIYYSSEPGHNGIAIYTGTIISDWGGRPKLEIDGKTRIWARVSRKQKVSIPVLLSAMGSNFEEILDNVCYPEIFLSFLNGRQKRKKYLRSEENAILEFHKKLYCVGGDLVFSESLCKELQKKSLQQRCELGRIGRRNPNQKLNLDIPENEIFSLPQDVLAAADYSIRVKFGMGTLDDMDHLKNKRIRSVADLLQNQFGLALGRLVNSVRRTIRRATKCKCLPTPKNLVTSTPLTTTFQDFFGLHPLSQFLDQTNPLTEAVHRR…
51	Physcomitrium patens	rpoB	>NP_904223.1 RNA polymerase beta subunit (chloroplast) [Physcomitrium patens]	>51_Physcomitrium patens	MKKIITLSAPPPSQFSFLSEFQFSLPELRQIQFKSYYYFIYKNLISELNIFPEIFDLNQEFQFELLNKEYKLIKPEKTTIKFHYNTYSSDLYVTCRLLRRKKKIEIQKQTIFIGSIPLIDYQSTFRINSVTRVIINQILRSPGIYYNSELDHNGISIYTGTIISDWGGRLKLEIDSKTRIWARISKKRKVSILVLLLAMGLTIKQILDSVCSSKIFLDFLKEKKKKKEHLQSTEDAMVELYKQLYYIGGDLLFSESIRKELQKKFFQQRCELGKIGRLNVNKKLSLDIPENEFFLLPQDILAAIDYLIKIKFGIGTLDDIDHLKNRRIRSVADLLQDQLKLALIRLENSVRQVMRRTTKRKRLLSPKNLITQTPLIATFKEFFGSHPLSQFLDQTNSLA…
78	Nostoc punctiforme	rpoB	>WP_099067207.1 MULTISPECIES: DNA-directed RNA polymerase subunit beta [Nostoc]	>78_Nostoc punctiforme	MTKETYMEPAFLLPDLIEIQRSSFRWFLEEGLIEELNSFSPITDYTGKLELHFLGQNYKLKEPKYSVEEAKRRDSTYAVQMYVPTRLINKETGEIKEQEVFIGDLPLMTDRGTFIINGAERVIVNQIVRSPGVYYKSEIDKNGRRTYSASLIPNRGAWLKFETDRNDLVWVRIDKTRKLSAQVLLKALGLSDNEIFDALRHPEYFQKTIEKEGQFSEEEALMELYRKLRPGEPPTVLGGQQLLDSRFFDPKRYDLGRVGRYKLNKKLRLSVPDTMRVLTSSDILAAVDYLINLEYDIGNIDDIDHLGNRRVRSVGELLQNQVRVGLNRLERIIRERMTVSDAEVLTPASLVNPKPLVAAIKEFFGSSQLSQFMDQTNPLAELTHKRRLSALGPGGLTRE…
1	Litchi chinensis	rpoC1	>YP_009390630.1 RNA polymerase beta (chloroplast) [Litchi chinensis]	>1_Litchi chinensis_rpoC1	MIDRYKHQQLRIGSVSPQQISAWTKKILPNGEIVGEVTKPYTFHYKTNKPEKDGLFCERIFGPIKSGICACGNYRVIGDEKEDPQFCEQCGVEFVNSRIRRYQMGYIKLGCPVTHVWYLKRLPSYIANLLDKPLKELEGLVYCDFSFARPIAKKPTFLRLRGLFEYEIQSWKYSIPLFFTTQGFDTFRNREISTGAVAIREQLADLDLQIIIDYSLVDWKELGEEGPTGNEWEDRKIGRRRDFLVRRIELAKHFLRTNIEPEWMVLCLLPVLPPELRPIIQIEGGKLMSSDINELYRRVIYRNNTLTDLLTTSRSTPGELVMCQEKLVQEAVDTLLDNGIRGQPMRDGHNKVYKSFSDVIEGKEGRFRETLLGKRVDYSGRSVIVVGPSLSLHRCGLPR…
2	Arabidopsis thaliana	rpoC1	AtCg00180	>2_Arabidopsis thaliana_rpoC1	MIDRYKHQQLRIGLVSPQQISAWATKIIPNGEIVGEVTKPYTFHYKTNKPEKDGLFCERIFGPIKSGICACGNYRVIGDEKEDPKFCEQCGVEFVDSRIRRYQMGYIKLTCPVTHVWYLKRLPSYIANLLDKPLKELEGLVYCDFSFARPITKKPTFLRLRGSFEYEIQSWKYSIPLFFTTQGFDIFRNREISTGAGAIREQLADLDLRIIIENSLVEWKQLGEEGPTGNEWEDRKIVRRKDFLVRRMELAKHFIRTNIEPEWMVLCLLPVLPPELRPIIQIEGGKLMSSDINELYRRVIYRNNTLTDLLTTSRSTPGELVMCQEKLVQEAVDTLLDNGIRGQPMRDGHNKVYKSFSDVIEGKEGRFRETLLGKRVDYSGRSVIVVGPSLSLHRCGLPR…
3	Gossypium tomentosum	rpoC1	>YP_005088271.1 RNA polymerase beta' subunit (chloroplast) [Gossypium tomentosum]	>3_Gossypium tomentosum_rpoC1	MIDRYKHQQLRIGSVSPQQISAWAKKILPNGETVGEVTKPYTFHYKTNKPEKDGLFCERIFGPIKSGICACGNYRVIGNQKEGPKFCEQCGVEFVDSRIRRYQMGYIRLACPVTHVWYLKRLPSYIANLLDKPLKELEGLVYCDFSFARPIAKKPTFLRLRGSFEYEIQSWKYSIPLFFTTQGFDTFRSREISTGAGAIREQLADLDLRILIDYSVVEWKELGEEGLTGNEWEDRKIGRRKDFLVRRMELAKHFIRTNIEPEWMVLCLLPVLPPELRPIIQIDGGKLMSSDINELYRRVIYRNNTLTDLLTTSRSTPGELVMCQEKLVQEAVDTLLDNGIRGQPMRDGHNKVYKSFSDVIEGKEGRFRETLLGKRVDYSGRSVIVVGPSLSLHRCGLPR…
5	Ricinus communis	rpoC1	>YP_005090169.1 RNA polymerase beta subunit (chloroplast) [Ricinus communis]	>5_Ricinus communis_rpoC1	MIDRYKHQQLRIGSVSPQQISAWAKKILPNGEIVGEVTKPYTFHYKTNKPEKGGLFCERIFGPIKSGICACGNYRVIRNEKEDQKFCEQCGVEFVDSRIRRYQMGYIKLACPVTHVWYLKRLPSYIANLLDKPLKELEGLVYCDVKYSIPLFFTAQGFDTFRNREISTGAGAIREQLADLDLRIIIDYSSVEWKELGEEGPTGNEWEDRKVGRRKDFLVRRVELAKHFIRTNIEPEWMVLCLLPVLPPELRPIIQIDGGKLMSSDINELYRRVIYRNNTLIDLLTTSRSTPGELVMCQEKLVQEAVDTLLDNGIRGQPMRDGHNKVYKSFSDVIEGKEGRFRETMLGKRVDYSGRSVIVVGPSLSLHRCGLPREIAIELFQIFVIRGLIRQHLASNIGV…
6	Rosa canina	rpoC1	>YP_009763710.1 RNA polymerase beta' subunit (chloroplast) [Rosa canina]	>6_Rosa canina_rpoC1	MNQNFSSMIDRYKHQQLRIGLVSPQQISAWAQKILPNGEIVGEVTKPYTFHYKTNKPEKDGLFCERIFGPIKSGICACGNYRVIGDEKKDPRFCEQCGVEFVDSRIRRYQMGYIKLACPVTHVWYLKRLPSYIANLLDKPLKELEGLVYCDFSFARPIAKKPTFLRLRGSFEYEIQSWKYSIPLFFTTPGFDTFRNREISTGAGAIREQLADLDLRIIIDYSLLEWKELGEEGSTGNEWEDRKVGRRKDFLVRRMELAKHFIRTNIEPEWMVLCLLPVLPPELRPIIQIDGGKLMSSDINELYRRVIYRNNTLIDLLTTSRSTPGELVMCQEKLVQEAVDTLLDNGIRGQPMRDGHNKVYKSFSDVIEGKEGRFRETLLGKRVDYSGRSVIVVGPSLSL…
9	Cucumis melo	rpoC1	>QJF46374.1 RNA polymerase beta' subunit (chloroplast) [Cucumis melo]	>9_Cucumis melo_rpoC1	MNQKIFSMIDRYKHQQLRIGLVSPQQISAWANKTLPNGEIVGEVTKPYTFHYKTNKPEKDGLFCERIFGPIKSGICACGNYRVIGDKKEDSKFCEQCGVEFVDSRIRRYQMGYIKLACPVTHVWYLKRLPSYIANLLDKPLKELEGLVYCDFSFARPIAKKPTFLRLRGSFEYEIQSWKYSIPLFFTTQGFDTFRNREISTGAGAIREQLADLDLRLIIDYSLVEWKELGEEGPACNEWEDRKVGRRKDFLVRRMELAKHFIRTNIEPEWMVLCLLPVLPPELRPIIQIDGGKLMSSDINELYRRVIYRNNTLIDLLTTSRSTPGELVMCQEKLVQEAVDTLLDNGIRGQPMRDGHNKVYKSFSDVIEGKEGRFRETLLGKRVDYSGRSVIVVGPSLSL…
11	Nicotiana tabacum	rpoC1	>NP_054487.1 RNA polymerase beta' subunit (plastid) [Nicotiana tabacum]	>11_Nicotiana tabacum_rpoC1	MNNNFSSMIDRYKHQQLRIGSVSPQQISAWATKILPNGEIVGEVTKPYTFHYKTNKPEKDGLFCERIFGPIKSGICACGNYRVIGDEKEDPKFCEQCGVEFVDSRIRRYQMGYIKLACPVTHVWYLKRLPSYIANLLDKPLKELEGLVYCDFSFARPITKKPTFLRLRGLFEYEIQSWKYSIPLFFTTQGFDTFRNREISTGAGAIREQLADLDLRIIIENSLVEWEELGEEGHTGNEWEDRKVGRRKDFLVRRVELAKHFIRTNIEPEWMVLCLLPVLPPELRPIIQIDGGKLMSSDINELYRRVIYRNNTLTDLLTTSRSTPGELVMCQEKLVQEAVDTLLDNGIRGQPMRDGHNKVYKSFSDVIEGKEGRFRETLLGKRVDYSGRSVIVVGPSLSL…
13	Syringa vulgaris	rpoC1	>YP_009462421.1 RNA polymerase beta' chain (chloroplast) [Syringa vulgaris]	>13_Syringa vulgaris_rpoC1	MNQNFSSMIDRYKHQQLRIGLVSPQQISAWATKILPNGEIVGEVIKPYTFHYKTNKPEKDGLFCERIFGPIKSGICACGNYRVIGDEKEDPKFCEQCGVEFVDSRIRRYQMGYIKLACPVTHVWYLKRLPSYIANLLDKPLKELEGLVYCDFSFARPITKKPTFLRLRGLFEYEIQSWKYSIPLFFTTQGFDTFRNREISTGAGAIREQLADLDLRIILDNSLVEWKELGEEGPTGNEWEDRKVGRRKDFLVRRMELAKHFIRTNIEPEWMVLCLLPVLPPELRPIIQIDGGKLMSSDINELYRRVIYRNNTLTDLLTTSRSTPGELVMCQEKLVQEAVDTLLDNGIRGQPMRDGHNKVYKSFSDVIEGKEGRFRETLLGKRVDYSGRSVIVVGPSLSL…
18	Liquidambar formosana	rpoC1	>YP_008963682.1 RNA polymerase beta (chloroplast) [Liquidambar formosana]	>18_Liquidambar formosana_rpoC1	MIDRYKHQQLRIGSVSPQQISAWANKILPNGEIVGEVTKPYTFHYKTNKPEKGGLFCERIFGPIKSGICACGNYRVIGDEKEDPKFCEQCGVEFVDSRVRRYQMGYIKLACPVTHVWYLKRLPSYIANLLDKPLKELEGLVYCDFSFARPIAKKPTFLRLRGSFEYEIQSWKYSIPLFFTTQGFDTFRNREISTGAGAIREQLADLDLRIIIDYSLVEWKELGEEGSAGNEWEDRKIGRRKDFLVRRMELAKHFIRTNIEPEWMVLCLLPVLPPELRPIIQIDGGKLMSSDINELYRRVIYRNNTLTDLLTTSRSTPGELVMCQEKLVQEAVDTLLDNGIRGQPMRDGHNKVYKSFSDVIEGKEGRFRETLLGKRVDYSGRSVIVVGPSLSLHRCGLPR…
19	Papaver somniferum	rpoC1	>ABW40754.1 RNA polymerase beta subunit (chloroplast) [Papaver somniferum]	>19_Papaver somniferum_rpoC1	MIDQYKHQHLRIGSVSPEQISAWAKKILPNGEVVGEVTKPYTFHYKTNKPEKDGLFCERIFGPIKSGICACGNYRVIGDEKEDPKFCEQCGVEFVDSRIRRYQMGYIKLACPVTHVWYLKRLPSYIANLLDKPLKELEGLVYCDVSFARTVAKKPTFLRLRGSFEYEIQSWKYSIPLFFTTQGFDTFRNREISTGASAIREQLADLDLRLIIDCSLVEWKELGEEGPTGNEWEDRKIGRRKDFLVRRMELAKHFIRTNVEAEWMVLCLLPVLPPELRPIIQIDGGKLMSSDINELYRRVIYRNNTLTDLLTTSRSTPGELVMCQEKLVQEAVDTLLDNGIRGQPMRDGHNKVYKSFSDVIEGKEGRFRETLLGKRVDYSGRSVIVVGPSLSLHRCGLPR…
20	Ananas comosus	rpoC1	>YP_009116333.1 RNA polymerase beta' subunit (chloroplast) [Ananas comosus]	>20_Ananas comosus_rpoC1	MIDQYKHQQLRIGPVSPQQIKAWANKILPNGEIVGEVTKPYTFHYKTNKPEKDGLFCERISGPIKSGICACGNYRVIRAEKEDPKFCEQCGVEFVDSRIRRYQMGYIKLACPVTHVWYLKRLPSYIANLLDKPLKQLEGLVYCDVYLDFSFARPIAKKPTFLRLRGSFEYEIQSRNYSIPLFFTTSGFETFRNREISTGAGAIREQLADSDLRIIIDNSLAEWKELGDEGSTGNEWEDRKIRRRKDFLVRRMELAKHLIRTNVEPEWMVLCLLPVLPPELRPIIQIDGGKLMSSDINELYRRVIYRNNTLTDLLATSRSTPGELVMCQEKLVQEAVDTLLDNGIRGQPMRDGHNKVYKSFSDVIEGKEGRFRETLLGKRVDYSGRSVIVVGPSLSLHQC…
28	Liriodendron tulipifera	rpoC1	>YP_740193.1 RNA polymerase beta (chloroplast) [Liriodendron tulipifera]	>28_Liriodendron tulipifera	MIDRYKHQQLRIGSVSPQQISAWANKILPNGEIVGEVTKPYTFHYKTNKPEKDGLFCERIFGPIKSGICACGNYRVIGNEKEDPKFCEQCGVEFVDSRIRRYQMGYIKLACPVTHVWYLKRLPSYIASLLDKPLKELEGLVYCDFSFARPIAKKPTFLRLRGSFESEIQSRKYSIPLFFTTQDFDTFRNREISTGAGAIKEQLADPDLRIITDHSLVEWKELGEEGSADGNEWEDRKIGRRKDFLVRRMELAKHFIRTNVEPERMVLCLLPVLPPELRPIIQIDGGKPMSSDINELYRRVIYRNNTLTDPLTTSRSTPGESVMCQEKLVQEAVDTLLDNGIRGQPMRDGHNKVYKSFSDVIEGKEGRFRETLLGKRVDYSGRSVIVVGPSLSLHRCGLP…
30	Magnolia grandiflora	rpoC1	>YP_007474527.1 RNA polymerase beta' subunit (chloroplast) [Magnolia grandiflora]	>30_Magnolia grandiflora	MIDRYKHQQLRIGSVSPQQISAWANKILPNGEIVGEVTKPYTFHYKTNKPEKDGLFCERIFGPIKSGICACGNYRVIGNEKEDPKFCEQCGVEFVDSRIRRYQMGYTKLACPVTHVWYLKRLPSYIASLLDKPLKELEGLVYCDFSFARPIAKKPTFLRLRGSFESEIQSRKYSIPLFFTTQGFDTFRNREISTGAGAIREQLADPDLRIITDHSLVEWKELGEEGSADGNEWEDRKIGRRKDFLVRRIELAKHFIRTNVEPERMVLCLLPVLPPELRPIIQIDGGKPMSSDINELYRRVIYRNNTLTDPLTTSRSTPGESVMCQEKLVQEAVDTLLDNGIRGQPMRDGHNKVYKSFSDVIEGKEGRFRETLLGKRVDYSGRSVIVVGPSLSLHRCGLP…
32	Nymphaea lotus	rpoC1	>YP_009567896.1 RNA polymerase beta' subunit (chloroplast) [Nymphaea lotus]	>32_Nymphaea lotus	MNQNFSSMIDQYKHQQLRIGLVSPKQIRAWANKILPNGEIVGEVTKPYTFHYKTNKPEKDGLFCERIFGPIKSGICACGNYRVIGGEKEEPKFCEQCGVESVDSRIRRYQMGYIKLACPVTHVWYLKRLPSYIANLLDKPLKELEGLVYCDFSFARPIAKKPTFLRLRGSFEYEIQSRKYSIPLFFTTQGFDTFRNREISTGATAIREQLADLDLRIIIDRSLVEWKELGEEGSTGNDWEDRKIGRRKDFLVRRMELAKHFLRTNVEPEWMVLSLLPVLPPELRPIIQIDGGKSMSSDINELYRRVIYRNNTLTDLLTTSRSTPGELVMCQEKLVQEAVDTLLDNGIRGQPMRDGHNKVYKSFSDVIEGKEGRFRETLLGKRVDYSGRSVIVVGPSLSL…
33	Amborella trichopoda	rpoC1	>NP_904090.1 RNA polymerase beta' subunit (chloroplast) [Amborella trichopoda]	>33_Amborella trichopoda	MIDRYKHQQLRIGLVSPQQITAWANKILPNGEMVGEVTKPYTFHYKSNKPEKDGLFCERIFGPIKSGICACGNYRVIGDEKEDPKFCEQCGVESVDSRIRRYQMGYIKLACPVTHVWYLKRLPSYIANLSDRPLKELEGLVYCDFSFARPIAKKPTFLRLRGSFEYEIQSRKYSIPLFFTTQCFNLFRNREISTGAGAIREQLADPDLRIITDRSLVEWKELGEERSAENEWEDKKIVRRKDFLVRRMELAKHLLRTNVEPERMVLCLLPVLPPELRPIIQIDGGKPMSSDINELYRRVIYRNNTLIDPLTTSRSTPGESVMCQEKLVQEAVDTLLDNGIRGQPMRDGHNKVYKSFSDVIEGKEGRFRETLLGKRVDYSGRSVIVVGPSLSLHRCGLPR…
35	Picea sitchensis	rpoC1	>YP_002905074.1 RNA polymerase beta' subunit (chloroplast) [Picea sitchensis]	>35_Picea sitchensis	MIDQNKHQQLRIGLASPEQICAWSEKILPNGEIVGQVTKPYTLHYETNKPERDGSFCERIFGPIKSRVCSCGNSPGIGNEKIDSKFCTQCGVEFVDSRIRRYRMGYIKLACPVAHIWYLKRLPSYIANLLAKTRKELEGPVYCDLFIARPIANKPTLLRSRGTFNYEIQSWRDIIPHYLSARSHYLFARGSGTFQEREIATGGDAIREQLTGLDLQIIIDRSHMEWKNLVELKWNRLEEDQESTVDGWEDETIRRRKDFLVGRMKLAKHFLRTNIEPKWMVLCLLPVLPPEPRPIVQLGEGGLITSSDLNELYRRVINRNNTLTNLLARSGSESFVICQKKLIQEAVDALLDNGICGQPMRDSHDRPYKSFSDVIEGKEGRSRENLLGKRVDYSGRSVI…
44	Ginkgo biloba	rpoC1	>AJE71382.1 RNA polymerase beta (plastid) [Ginkgo biloba]	>44_Ginkgo biloba	MNRNLSFTIARDKHQQLRIGLASPEKICAWSEKILPNGEIVGQVTKPHTSHYKTNEPEKDGLFCERIFGPIKSGVCACGNSRVIRNEKEDSKFCEQCGVEFVDSRSRRYRMGYIKLACPVVHVWYSKRLPSYIANLLAKPLKELEGPVYCDLFIARPIANKPTSLRSRGTFKYDIQSWGDILPHYLSAQGFGAFQNREIATGGDAIREQLAGPDLRILMANSYMEWKILEEQKSTGNEWEDEKIQRRKDFSVRRMELAKHFIQTNIEPEWMVLCLLPVLPPEPRPIVQLSEGELITSDLNELYRKVIHRNNTLTNLSARSGSAPGGLVICQKKLVQEAVDALLDNGIRGQPMKDSRDRPYKSFSDVIEGKEGRSRENLLGKRVDYSGRSVIVVGPSLPL…
51	Physcomitrium patens	rpoC1	>NP_904222.1 RNA polymerase beta' subunit (chloroplast) [Physcomitrium patens]	>51_Physcomitrium patens	MIHREKYHHLRIRLASPEQIRSWAERVLPNGEIVGQVTKPYTLHYKTHKPEKDGLFCERIFGPIKSGICACGKYQIIEKYSKFCEQCGVEFVESRVRRYRMGYIKLACPVTHVWYLKRLPSYIANLLAKPLKELESLVYCDLFLARPISKKPILLKLRGLFKYEDQSWREIFPRYFSSRGFEAFQNKEIATGGDAIKKQLSNLDLQGVLDYAYIEWKELVEQKSTGNEWEDRKIQRRKDLLVRRIKLAKQFLQTNIKPEWMVLSLLPVLPPELRPMIELGEGELITSDLNELYRRVIYRNNTLIDFLARSGSTPGGLVVCQIRLVQEAVDGLIDNGIRGQPMKDSHNRPYKSFSDVIEGKEGRFRENLLGKRVDYSGRSVIVVGPFLSLHQCGLPREMA…
78	Nostoc punctiforme	rpoC1	>RCJ40286.1 DNA-directed RNA polymerase subunit gamma [Nostoc punctiforme NIES-2108]	>78_Nostoc punctiforme	MRPAQTNQFDYVKIGLASPERIRQWGERTLPNGQVVGEVTKPETINYRTLKPEMDGLFCERIFGPAKDWECHCGKYKRVRHRGIVCERCGVEVTESRVRRHRMGYIKLAAPVAHVWYLKGIPSYISILLDMPLRDVEQIVYFNSYVVLSAGNAETLTYKQLLSEDQWLEIEDQIYSEDSVLQGVEVGIGAEALLRLLADINLEQEAESLREEIGNAKGQKRAKLIKRLRVIDNFIATGSKPEWMVMAVIPVIPPDLRPMVQLDGGRFATSDLNDLYRRVINRNNRLARLQEILAPEIIVRNEKRMLQEAVDALIDNGRRGRTVVGANNRPLKSLSDIIEGKQGRFRQNLLGKRVDYSGRSVIVVGPKLKIHQCGLPREMAIELFQPFVINRLIRSGMVN…
1	Litchi chinensis	rpoC2	>YP_009390629.1 RNA polymerase beta' subunit (chloroplast) [Litchi chinensis]	>1_Litchi chinensis_rpoC2	MAERAGLVFHNKMIDGTAIKRLISRLIDHFGMAYTSHILDQVKTLGFQQATATSISLGIDDLLTIPSKGWLVQDAEQQSLILEKHHHYGNVHAVEKLRQSIEIWYATSEYLRQEMNPNFRMTDPLNPVHIMSFSGARGNASQVHQLVGMRGLMSDPQGQMIDLPIQSNLREGLSLTEYIISCYGARKGVVDTAVRTSDAGYLTRRLVEVVQHIVVRRTDCGTIRGISVSPQNRMMSERVFSQTLMGRVLADDIYIGPRCLAIRNQDIGIGLVNRFITFRTQAISIRTPFTCRSTSWICRLCYGRSPTHGDLVELGEAVGIISGQSIGEPGTQLTLRTFHTGGVFTGGTAEHVRAPSNGKIKFNEDLVHPTRTRHGHPAFLCYIDLYVIIESEDIMHKVT…
2	Arabidopsis thaliana	rpoC2	AtCg00170	>2_Arabidopsis thaliana_rpoC2	MAERANLVFHNKVIDGTAIKRLISRLIDHFGMAYTSHILDQVKTLGFQQATATSISLGIDDLLTIPSKGWLVQDAEQQSWILEKHHHYGNVHAVEKLRQSIEIWYATSEYLRQEMNPNFRMTDPFNPVHMMSFSGARGNASQVHQLVGMRGLMSDPQGQMIDLPIQSNLREGLSLTEYIISCYGARKGVVDTAVRTSDAGYLTRRLVEVVQHIVVRRTDCGTIRGISVSPRNKNRMMSERIFIQTLIGRVLADDIYIGSRCVAFRNQDLGIGLVNRLITFGTQSISIRTPFTCRSTSWICRLCYGRSPTHGDLVELGEAVGIIAGQSIGEPGTQLTLRTFHTGGVFTGGTAEHVRAPYNGKIKFNEDLVHPTRTRHGHPAFLCYIDLSVIIESEDIIHS…
3	Gossypium tomentosum	rpoC2	>YP_005088270.1 RNA polymerase beta'' subunit (chloroplast) [Gossypium tomentosum]	>3_Gossypium tomentosum_rpoC2	MAERANLVFHNKVIDGTAIKRLISRLIDHFGMAYTSHILDQVKALGFQQATATSISLGIDDLLTIPSKGWLVQDAEQQSLILEKHHHFGNVHAVEKLRQSIEIWYATSEYLRQEMNPNFRMTDPFNPVHIMSFSGARGNASQVHQLVGMRGLMSDPQGQMIDLPIQSNLREGLSLTEYIISCYGARKGVVDTAVRTSDAGYLTRRLVEVVQHIVVRRTDCGTTRGISVSPQKRTLPERIFIQTLIGRVLADDIYMGPRCIAIRNQDIGLGLVDRFRAFRTQPISIRTPFTCRSTSWICRLCYGRSPTHGDLVELGEAVGIIAGQSIGEPGTQLTLRTFHTGGVFTGGTAEHVRAPFNGKIKFNEDLVHPTRTRHGHPAFLCYRDLYVIIESEDIIHKVT…
5	Ricinus communis	rpoC2	>YP_005090168.1 RNA polymerase beta subunit (chloroplast) [Ricinus communis]	>5_Ricinus communis_rpoC2	MEVLMAKRANLVFHNKVIDGTAIKRLISRLIDHFGMAYTSHILDQVKTLGFQQATATSISLGIDDLLTIPSKGWLVQDAEQQSLILEKHYHYGNVHAVEKLRQSIEIWYATSEYLRQEMNLNFRMTEPFNPVHIMSFSGARGNVSQVHQLVGMRGLMSDPQGQMIDLPIQSNLREGLSLTEYIISCYGARKGVVDTAVRTSDAGYLTRRLVEVVQHIVVRRTDCGTTRGISVSPQNGMMSERIFIQTLIGRVLADNIYMGLRCIAIRNQDIGIRLANRFITFRTQTISIRTPFTCRSTSWICRLCYGRSPTHGDLVELGEAVGIIAGQSIGEPGTQLTLRTFHTGGVFTGGTAEHVRAPSNGKIKFNEDLVHPIRTRHGHPAFLCYIDLYVTIESHDII…
6	Rosa canina	rpoC2	>YP_009763709.1 RNA polymerase beta'' subunit (chloroplast) [Rosa canina]	>6_Rosa canina_rpoC2	MAERASLVFHNKVIDGTAIKRLISRLIDHFGMAYTSHILDQVKTLGFRQATATSISLGIDDLLTIPSKGWLVQDAEQQSLILEKHHHYGNVHAVEKLRQSIEIWYATSEYLRQEMNPNFRMTDPFNPVHMMSFSGARGNASQVHQLVGMRGLMSDPQGQMIDLPIQSNLREGLSLTEYIISCYGARKGVVDTAVRTSDAGYLTRRLVEVVQHIVVRRTDCGTVRGISVSPRNGMMPERIFIQTLIGRVLADDIYIGPRCIAVRNQDIGIGLVNRFITFQTQPIPIRTPFTCKSTSWICRLCYGRSPTHGDLVELGEAVGIIAGQSIGEPGTQLTLRTFHTGGVFTGGTAEHVRAPSNGKIKFNEDLVHPTRTRHGHPAFLCYIDLYVTIESENIIHNVT…
9	Cucumis melo	rpoC2	>QJF46373.1 RNA polymerase beta'' subunit (chloroplast) [Cucumis melo]	>9_Cucumis melo_rpoC2	MAERADLVFHNKVIDGTAIKRLISRLIDHFGMAYTSHILDQLKTLGFQQATATSISLGIDDLLTIPSKGWLVQDAEQQSLILEKHHHYGNVHAVEKLRQSIEIWYATSEYLRQEMNPNFRMTDPFNPVHIMSFSGARGNASQVHQLVGMRGLMSDPQGQMIDLPIQSNLREGLSLTEYIISCYGARKGVVDTAVRTSDAGYLTRRLVEVVQHIVVRRTDCGTIRGILVSPGNRMIPERIFIQTLIGRVLADDIYMGPRCIGVRNQDIGIGLINRFITFQTQPISIRTPFTCRSTSWICRLCYGRSPTHGDLVELGEAVGIIAGQSIGEPGTQLTLRTFHTGGVFTGGTAEHIRASSNGKIKFNENLVHPTRTRHGHPAFLCYIDLYVTIESEDIIHNVT…
11	Nicotiana tabacum	rpoC2	>NP_054486.2 RNA polymerase beta'' subunit (plastid) [Nicotiana tabacum]	>11_Nicotiana tabacum_rpoC2	MAERANLVFHNKAINGTAMKRLISRLIDHFGMAYTSHILDQVKTLGFQQATATSISLGIDDLLTIPSKGWLVQDAEQQSLILEKHHHYGNVHAVEKLRQSIEIWYATSEYLRQEMNPNFRMTDPFNPVHIMSFSGARGNASQVHQLVGMRGLMSDPQGQMIDLPIQSNLREGLSLTEYIISCYGARKGVVDTAVRTSDAGYLTRRLVEVVQHIVVRRTDCGTARGISVSPRNGMMPERIFIQTLIGRVLADDIYMGPRCIATRNQDIGIGLVNRFITFRAQPISIRTPFTCRSTSWICRLCYGRSPTHGDLVELGEAVGIIAGQSIGEPGTQLTLRTFHTGGVFTGGTAEHVRAPSNGKIKFNEDLVHPTRTRHGHPAFLCSIDLYVTIESEDILHNVN…
13	Syringa vulgaris	rpoC2	>YP_009462420.1 RNA polymerase beta'' chain (chloroplast) [Syringa vulgaris]	>13_Syringa vulgaris_rpoC2	MEVLMAERTNLVFHNKVIDGTAMKRLISRLIDHFGMAYTSHILDQVKTLGFHQATATSISLGIDDLLTIPSKRWLVQDAEQQSLILEKHHHYGNVHAVEKLRQSIEIWYATSEYLRQEMNPNFRMTDPFNPVHIMSFSGARGNASQVHQLVGMRGLMSDPQGQMIDLPIQSNLREGLSLTEYIISCYGARKGVVDTAVRTSDAGYLTRRLVEVVQHIVVRRTDCGTSRGISVSPRNGMMPERIFIQTLMGRVLADDIYTGTRCIASRNQDVGIGLVNRFITFRAQPISIRTPFTCRSASWICRLCYGRSPTHGDLVELGEAVGIIAGQSIGEPGTQLTLRTFHTGGVFTGGTAEHVRAPSNGKIKFNEDLVHPTRTRHGHPAFLCSIDLYVTIESEDIL…
18	Liquidambar formosana	rpoC2	>YP_009755122.1 RNA polymerase beta'' subunit (chloroplast) [Liquidambar orientalis]	>18_Liquidambar formosana_rpoC2	MEVLMAERANLVFHNKVIDGTAMKRLISRLIDHFGMAYTSHILDQVKTLGFQQATATSISLGIDDLLTIPSKGWLVQDAEQQSFILEKHHHYGNVHAVEKLRQSIEIWYATSEYLRQEMNPNFRMTDPFNPVHIMSFSGARGNASQVHQLVGMRGLMSDPQGQMIDLPIQSNLREGLSLTEYIISCYGARKGVVDTAVRTSDAGYLTRRLVEVVQHIVVRRTDCGTTRGISVSSRNGMMPERIFIQTLIGRVLADDIYMGPRCIAIRNQDIGIGLVNRFITFRAQPISIRTPFTCRSTSWICRLCYGRSPTHGDLVELGEAVGIIAGQSIGEPGTQLTLRTFHTGGVFTGGTAEHVRAPSNGKIKFNEDLVHPIRTRHGHPAFLCYIDLYVTVESEDIL…
19	Papaver somniferum	rpoC2	>YP_009234972.1 RNA polymerase beta'' subunit (chloroplast) [Papaver somniferum]	>19_Papaver somniferum_rpoC2	MAERADLVFHNKAIDGTAIKRLISRLIDHFGMAYTSHILDQVKTLGFHQATATSISLGIDDLLTIPSKGWLVQDAEQQSLILEKHHHYGNVHAVEKLRQSIEIWYATSEYLRQEMNPNFRMTDPLNPVHIMSFSGARGNASQVHQLVGMRGLMSDPQGQMIDLPIQSNLREGLSLTEYIISCYGARKGVVDTAVRTSDAGYLTRRLVEVVQHIVVRRTDCGTIRGISVSPRNGMMTERIFIQTLIGRVLADDIYMGSRCIAIRNQDIGIGLVNRFITFRAQPIYIRTPFTCRSTSWICRLCYGRSSTHGDLVELGEAVGIIAGQSIGEPGTQLTLRTFHTGGVFTGGTAEHVRAPSNGKIKFNEDLVHPTRTRHGHPAFLCYIDLFVTIESQDIIHNVN…
20	Ananas comosus	rpoC2	>YP_009116332.1 RNA polymerase beta' subunit (chloroplast) [Ananas comosus]	>20_Ananas comosus_rpoC2	MAERADLVFHNKVINGTAMKRLISRLIDHFGMGYTSHILDQVKTLGFHQATATSISLGIDDLLTIPSKGWLVQDAEQQSFILEKHHHYGNVHAVEKLRQSIEIWYATSEYLRQEMNPNFRMTDPSNPVYLMSFSGARGNASQIHQLVGMRGLMSDPQGQMIDLPIQSNLREGLSLTEYIISCYGARKGVVDTAVRTSDAGYLTRRLVEVVQHIIVRRRDCGTIRGISVSPQNGMTEKIFVQTLIGRVLADDIYIGLRCIATRNQDIGIGLVNRFITFRAQPIYIRTPFTCRSTSWICQLCYGRSPTHGDLVELGEAVGIIAGQSIGEPGTQLTLRTFHTGGVFTGGTAEHVRAPSNGKIKFNEDLVHPTRTRHGHPAFLCSIDLYVTIESRDIIHNVTI…
28	Liriodendron tulipifera	rpoC2	>YP_740192.1 RNA polymerase beta' subunit (chloroplast) [Liriodendron tulipifera]	>28_Liriodendron tulipifera	MEVLMAERADLVFHNKVIDATAMKRLISRLIDHFGMAYTSHILDQVKTLGFQQATATSISLGIDDLLTIPSKGWLVQDAEQQSLILEKHHHYGNVHAVEKLRQSIEIWYATSEYLRQEMHPNFRMTDPSNPVHIMSFSGARGNASQVHQLVGMRGLMSDPQGQMIDLPIQSNLREGLSLTEYIISCYGARKGVVDTAVRTSDAGYLTRRLVEVVQHIVVRRTDCGTIRGISVSPRNGMTEKILIQTLIGRVLADDIYMGLRCIATRNQDIGIGLVNRFITFRAQSIYIRTPFICRSTSWICRLCYGRSPTHGDLVELGEAVGIIAGQSIGEPGTQLTLRTFHTGGVFTGGTAEHVRAPSNGKIKFNECLVHPTRTRHGHPAFLCYIDLYVTIESQDIIH…
30	Magnolia grandiflora	rpoC2	>YP_007474526.1 RNA polymerase beta subunit-2 (chloroplast) [Magnolia grandiflora]	>30_Magnolia grandiflora	MEVLMAERADLVFHNKVIDATAMKRLISRLIDHFGMAYTSHILDQVKTLGFQQATATSISLGIDDLLTIPSKGWLVQDAEQQSLILEKHHHYGNVHAVEKLRQSIEIWYATSEYLRQEMHPNFRMTDPSNPVHIMSFSGARGNASQVHQLVGMRGLMSDPQGQMIDLPIQSNLREGLSLTEYIISCYGARKGVVDTAVRTSDAGYLTRRLVEVVQHIVVRRTDCGTIRGISVSPRNGMTEKIWIQTLIGRVLADDIYMGLRCIATRNQDIGIGLVNRFITFRAQSIYIRTPFICRSTSWICRLCYGRSPTHGDLVELGEAVGIIAGQSIGEPGTQLTLRTFHTGGVFTGGTAEHVRAPSNGKIKFNEDLVHPTRTRHGHPAFLCYIDLYVTIESQDILH…
32	Nymphaea lotus	rpoC2	>YP_009567895.1 RNA polymerase beta'' subunit (chloroplast) [Nymphaea lotus]	>32_Nymphaea lotus	MEVLMAERADLVFHNKVIDGTAMKRLISRLIDHFGIAYTSHILDQVKTLGFQQATATSISLGIDDLLTTPSKRWLVQDAEQQSLILEKHHHYGNVHAVEKLRQSIEIWYATSEYLRQEMNLNFKMTDPSNPVHIMSYSGARGNASQVHQLVGMRGLMSDPQGQMIDLPIQSNLREGLSLTEYTISCYGARKGVVDTAVRTSDAGYLTRRLVEVVQHIVVRRTDCGSTRGISVSLRKGMTERIFIQTLIGRVLANDVYLGLRCIATRNQDIGIGLVNRFMTSRAQPIYIRTPFTCRSASWICRLCYGRSPTHGDLVELGEAVGIIAGQSIGEPGTQLTLRTFHTGGVFTGGTAEHVRAPSNGKIKFNEDLVHPTRTRHGHPAFLCYVDLYVTIESQDIIH…
33	Amborella trichopoda	rpoC2	>ERN02618.1 hypothetical protein AMTR_s00390p00012910 [Amborella trichopoda]	>33_Amborella trichopoda	MAERAGLVFHNKVIDGTAIKRLISRLIDHFGMAYTSHILDQVKTLGFRQATATSISLGIDDLLTIPSKGWLVQDAEQQSLILEKHHHYGNVHAVEKLRQSIEIWYATSEYLRQEMNPNFRMTDPFNPVHMMSFSGARGNASQVHQLVGMRGLMSDPQGQMIDLPIQSNLREGLSLTEYIISCYGARKGVVDTAVRTSDAGYLTRRLVEVVQHIVVRRTDCGNIRGISVSSRNGMMSERIFIQTLIGRVLADDIYIGPRCIAVRNQDIGIGLVNRFITFQTQPISIRTPFTCKSTSWICRLCYGRSPTHGDLVELGEAVGIIAGQSIGEPGTQLTLRTFHTGGVFTGGTAEHVRAPSNGKIKFNEDLAHPTRTRHGHPAFLCSIDLDVIIESEDIIHNVT…
35	Picea sitchensis	rpoC2	>AOG75901.1 RNA polymerase beta subunit-2 (chloroplast) [Picea sitchensis]	>35_Picea sitchensis	MKIWRFFLMKERTRLPFDNLPFYNKVMDKTAIKKLISRLIDHFGMTYTSHILDQLKTSGFQQATDTAISLGIDDLLTAPSKAWLVQDAEQQGSVSEKQNHYGNVHAVEKLRQSIEIWYATSEYLRKEMNPNFSMTDPLNPVHVMSFSGARGSTSQVHQLVGMRGLMSDPQGQIIDLPIRRNLREGLSLTEYIISCYGARKGVVDTAVRTADAGYLTRRLVEVVQHIVVRRKDCGTIQGIFVSPIRGRERDRNEIVVRTQILIGRVLADDVYINRRCIATRNQDIGVGLANQLINLRTQPIYIRTPFTCKSISRICQLCYGRSTTHNHLIELGEAVGIIAGQSIGEPGTQLTLRTFHTGGVFTGDIAEHVRAPFNGKIEFNDNLVYPTRTCNGHPAYLCH…
44	Ginkgo biloba	rpoC2	>YP_005352697.1 rpoC2 gene product (chloroplast) [Ginkgo biloba]	>44_Ginkgo biloba	MTERAKLLFHNKVMNRIATKQLISRLIDHFGMTYTSHISDQLKASGFQQATDAAISLGIDDLLTAPSRGWLVRDAEQQGSISEKHHHYGNVYAVEKLRQSIETWYATSEYLRQEMNPNFGMTDPSNPVHMMSFSGARGNTSQVHQLVGMRGLVSDPQGQIIDLPIQRNFREGLSLTEYIISCYGARKGVVDTAVRTSDAGYLTRRLVEVVQHIVVRRADCGTIRGISVSPIRGRERIKKEFVLQTLIGRVLADDVHINKRCIATRNQDIGVGLADQLRTLRTQPIYIRTPPTCKSLSRICRLCYGRSPTHSNLIELGEAVGIIAGQSIGEPGTQLTLRTFHTGGVFTGDIAEHVRAPFNGKIQFNENLVHPTRTRHGHPASICHNELSITIDGQDQVHS…
51	Physcomitrium patens	rpoC2	>NP_904221.3 RNA polymerase beta'' subunit (chloroplast) [Physcomitrium patens]	>51_Physcomitrium patens	MLFYNKVMDRTAIKQLISRLITHFGITYTTYILDQLKTVGFKQATQAAISLGIDDLLTAPSKSWLIQDAEQQGYISEKHYRYGNVHAVEKLRQLIETWYATSEYLKQEMNPNFRMTDPLNPVHMMSFSGARGSTSQVHQLVGMRGLMSDPQGQIIDLPIQSNFREGLSLTEYIISCYGARKGVVDTAVRTSDAGYLTRRLVEVVQHIVVRKVDCGTSENIFVTPLQNNYKKNNKLIGRILADNIYINGRCIAIRNQDITTNLVISLINFQRKGIFIRSPLICKSMLWICQLCYGWSLTHGNLIELGEAVGIIAGQSIGEPGTQLTLRTFHTGGVFTGDIAEHIRTPFNGIIQFDTNSVYPTRTRHGHPAWICNNNLSVVIKSKKKLHNLVIPTQSLLLV…
78	Nostoc punctiforme	rpoC2	>WP_190948582.1 DNA-directed RNA polymerase subunit beta'' [Nostoc punctiforme]	>78_Nostoc punctiforme	MTEKMIFRNRVVDKGQLRNLISWAFTHYGTARTAVMADKLKDLGFRYATRAGVSISVDDLMVPPTKRSLLEAAEEEIRATEARYQRGEITEVERFQKVIDTWNGTSEALKDEVVVHFKKTNPLNSVYMMAFSGARGNISQVRQLVGMRGLMADPQGEIIDLPIKTNFREGLTVTEYIISSYGARKGLVDTALRTADSGYLTRRLVDVSQDVIIREFDCGTTRGIPIRPMTEGAKTLIPLANRLMGRVIGEDVVHPVTKEVIAPRNTPISDDLAKEIGRSGVGEVVVRSPLTCEAARSVCQHCYGWSLAHAKMVDLGEAVGIIAAQSIGEPGTQLTMRTFHTGGVFTGEVAQQVRSKIDGTVKIPRKLRTRQYRTRHGEDALYVEANGVIILEPKKEGDA…
